# Identification of HPV oncogene and host cell differentiation associated cellular heterogeneity in cervical cancer via single-cell transcriptomic analysis

**DOI:** 10.1101/2023.08.10.552878

**Authors:** Yingjie Li, Cankun Wang, Anjun Ma, Abdul Qawee Rani, Mingjue Luo, Jenny Li, Xuefeng Liu, Qin Ma

## Abstract

Human Papillomaviruses (HPVs) are associated with around 5-10% of human cancer, notably nearly 99% of cervical cancer. The mechanisms HPV interacts with stratified epithelium (differentiated layers) during the viral life cycle, and oncogenesis remain unclear. In this study, we used single-cell transcriptome analysis to study viral gene and host cell differentiation-associated heterogeneity of HPV-positive cervical cancer tissue. We examined the HPV16 genes - E1, E6, and E7, and found they expressed differently across nine epithelial clusters. We found that three epithelial clusters had the highest proportion of HPV-positive cells (33.6%, 37.5%, and 32.4%, respectively), while two exhibited the lowest proportions (7.21% and 5.63%, respectively). Notably, the cluster with the most HPV-positive cells deviated significantly from normal epithelial layer markers, exhibiting functional heterogeneity and altered epithelial structuring, indicating that significant molecular heterogeneity existed in cancer tissues and that these cells exhibited unique/different gene signatures compared with normal epithelial cells. These HPV-positive cells, compared to HPV-negative, showed different gene expressions related to the extracellular matrix, cell adhesion, proliferation, and apoptosis. Further, the viral oncogenes E6 and E7 appeared to modify epithelial function via distinct pathways, thus contributing to cervical cancer progression. We investigated the HPV and host transcripts from a novel viewpoint focusing on layer heterogeneity. Our results indicated varied HPV expression across epithelial clusters and epithelial heterogeneity associated with viral oncogenes, contributing biological insights to this critical field of study.
