## Supplementary Table S3 for "Identification of HPV oncogene and host cell differentiation associated cellular heterogeneity in cervical cancer via single-cell transcriptomic analysis"

### Sheet: clus.filtered.clu1.vs.clu8.deg
Differentially expressed genes between Epi_1 and Epi_8.
gene	p_val	avg_log2FC	pct.1	pct.2	p_val_adj
MMP7	1.06e-63	2.37262	0.88	0.415	2.26e-59
IGFBP3	3.28e-50	2.21771	0.864	0.489	6.97e-46
LGALS1	4.24e-33	2.17614	0.613	0.176	9.01e-29
CRIP1	3.01e-77	1.8717	0.976	0.755	6.4e-73
CXCL10	7.96e-10	1.86978	0.269	0.074	1.69e-05
NDUFA4L2	3.2e-36	1.65663	0.863	0.543	6.8e-32
CRIP2	1.26e-66	1.6564	0.856	0.271	2.67e-62
KRT14	2.06e-40	1.51348	0.981	0.941	4.37e-36
MT2A	2.17e-30	1.42391	0.982	0.926	4.62e-26
KRT17	8.03e-50	1.42226	0.991	0.941	1.71e-45
FGFBP1	7.51e-29	1.38974	0.677	0.282	1.59e-24
IDO1	8.7e-28	1.28	0.907	0.782	1.85e-23
MT1X	1.39e-22	1.20634	0.949	0.878	2.94e-18
CLDN1	1.28e-49	1.18115	0.966	0.84	2.73e-45
MT1G	2.26e-07	1.08993	0.357	0.186	0.004794
EGLN3	4.45e-24	1.07925	0.649	0.293	9.45e-20
ERO1A	3.61e-23	1.05566	0.774	0.521	7.68e-19
S100A10	5.07e-44	0.994212	0.991	0.984	1.08e-39
SERPINB1	2.96e-15	0.974649	0.823	0.723	6.3e-11
IGFBP6	9.36e-17	0.954033	0.683	0.463	1.99e-12
SOD2	4.7e-12	0.95228	0.804	0.713	9.99e-08
S100A2	2.64e-35	0.925932	0.998	1	5.61e-31
SAT1	6.85e-25	0.910742	0.968	0.888	1.46e-20
BGN	1.68e-20	0.870691	0.558	0.25	3.56e-16
CAV1	7.74e-21	0.866143	0.519	0.191	1.64e-16
MT1E	3.49e-14	0.849211	0.918	0.793	7.42e-10
MSLN	3.68e-21	0.835132	0.45	0.112	7.82e-17
KRT8	1.03e-15	0.829683	0.633	0.399	2.18e-11
ID3	3.58e-15	0.823413	0.721	0.516	7.6e-11
IL32	5.73e-19	0.81883	0.833	0.633	1.22e-14
NDRG1	6.52e-09	0.818801	0.815	0.766	0.00013846
TM4SF1	2.27e-24	0.80235	0.576	0.207	4.83e-20
LAMB3	1.84e-19	0.801334	0.866	0.707	3.9e-15
TNNT1	6.57e-26	0.783594	0.652	0.271	1.4e-21
WARS	1.69e-18	0.78212	0.897	0.734	3.59e-14
C15orf48	1.17e-06	0.746674	0.322	0.16	0.0249591
TMSB10	5.88e-50	0.729305	1	1	1.25e-45
SQLE	1.54e-16	0.725941	0.74	0.543	3.28e-12
TIMP1	5.61e-24	0.722421	0.491	0.112	1.19e-19
CYP1B1	1.64e-11	0.713277	0.35	0.122	3.49e-07
ANGPTL4	4.22e-09	0.711921	0.416	0.229	8.96e-05
FLNA	7.51e-16	0.689865	0.699	0.473	1.6e-11
IGFBP7	1.13e-21	0.679932	0.391	0.037	2.4e-17
ANXA1	1.13e-28	0.677307	0.912	0.681	2.39e-24
HLA-A	5.89e-45	0.676548	0.999	1	1.25e-40
FSCN1	1.44e-18	0.672821	0.759	0.59	3.07e-14
ITGA3	2.67e-19	0.669256	0.642	0.335	5.68e-15
SERPINB13	1.96e-20	0.669162	0.968	0.941	4.17e-16
CD59	5.49e-22	0.668598	0.95	0.894	1.17e-17
THBD	2.13e-14	0.661624	0.499	0.223	4.52e-10
UPP1	9.46e-19	0.653914	0.674	0.399	2.01e-14
ANXA5	6.4e-24	0.653077	0.866	0.729	1.36e-19
LDHA	5.3e-20	0.64888	0.982	0.957	1.13e-15
NCOA7	6.61e-14	0.631725	0.681	0.484	1.41e-09
RHCG	3.54e-08	0.629438	0.462	0.298	0.000751417
PGK1	5.05e-11	0.628697	0.852	0.793	1.07e-06
LAMC2	2.27e-15	0.620786	0.513	0.245	4.83e-11
DEFB1	1.72e-14	0.617015	0.867	0.787	3.65e-10
CFD	3.96e-13	0.608833	0.674	0.484	8.42e-09
COL7A1	1.18e-14	0.606946	0.6	0.335	2.51e-10
RRAS	5.12e-16	0.595155	0.724	0.495	1.09e-11
TNFRSF12A	3.23e-11	0.591453	0.518	0.293	6.86e-07
BCAM	1.36e-10	0.584451	0.327	0.112	2.89e-06
B2M	1.38e-54	0.584402	1	1	2.93e-50
CAVIN3	2.84e-15	0.581432	0.43	0.149	6.03e-11
JAG1	4.98e-14	0.578077	0.683	0.479	1.06e-09
GAPDH	2.11e-24	0.578074	0.998	1	4.48e-20
CD47	3.51e-22	0.577727	0.914	0.862	7.46e-18
TMSB4X	4.09e-22	0.573486	0.998	1	8.7e-18
TPPP3	3.44e-15	0.572131	0.355	0.085	7.3e-11
VEGFA	1.08e-06	0.565333	0.683	0.574	0.0230353
CAVIN1	8.47e-15	0.562649	0.637	0.388	1.8e-10
SLC16A3	2.5e-13	0.546827	0.498	0.234	5.31e-09
SLC26A6	1.38e-19	0.539824	0.381	0.048	2.93e-15
VSNL1	7.42e-15	0.537272	0.677	0.447	1.58e-10
INPP1	1.55e-14	0.536884	0.735	0.564	3.3e-10
SLC6A8	1.71e-08	0.529749	0.603	0.447	0.000364231
SMAD3	1.98e-14	0.525299	0.671	0.447	4.2e-10
GADD45A	3.95e-09	0.524094	0.624	0.468	8.4e-05
SDC4	1.88e-11	0.523784	0.842	0.718	4e-07
LURAP1L	5.04e-09	0.522308	0.625	0.479	0.000107157
KRT5	1.89e-15	0.51984	0.997	1	4.01e-11
TFPI	7.45e-10	0.51979	0.357	0.154	1.58e-05
ARPC1B	6.36e-14	0.51534	0.823	0.67	1.35e-09
SERPINB6	9.45e-16	0.513426	0.884	0.835	2.01e-11
CA2	3.04e-09	0.509813	0.922	0.883	6.45e-05
ETS2	3.39e-10	0.507515	0.606	0.415	7.21e-06
ENO1	1.19e-19	0.498405	0.982	0.968	2.52e-15
IFITM3	1.37e-17	0.498247	0.996	0.995	2.91e-13
CAV2	8.18e-13	0.497217	0.807	0.628	1.74e-08
BPGM	5.26e-11	0.493096	0.411	0.181	1.12e-06
RHOV	2e-10	0.492079	0.894	0.872	4.24e-06
CAMK2N1	1.48e-14	0.485771	0.339	0.069	3.14e-10
EMP3	8.9e-12	0.480504	0.317	0.085	1.89e-07
ID1	1.79e-09	0.477749	0.974	0.957	3.8e-05
RND3	3.48e-09	0.476836	0.619	0.415	7.39e-05
LMNA	8.06e-15	0.472712	0.96	0.915	1.71e-10
CD99	4.53e-12	0.468122	0.667	0.463	9.64e-08
CCND1	8.97e-09	0.465692	0.567	0.388	0.00019056
HS3ST1	1.05e-14	0.463653	0.326	0.059	2.23e-10
ITGB1	2.33e-10	0.454384	0.783	0.676	4.96e-06
TAGLN2	3.71e-19	0.453376	0.975	0.957	7.89e-15
TMEM123	7.76e-11	0.453304	0.878	0.835	1.65e-06
CDK6	6.8e-11	0.453027	0.49	0.266	1.45e-06
RAB32	3.09e-12	0.452666	0.46	0.207	6.56e-08
CXCL11	1.88e-07	0.4513	0.171	0.027	0.00399896
CDH3	1.33e-11	0.450754	0.74	0.574	2.82e-07
PSMB9	2.28e-09	0.445695	0.882	0.798	4.85e-05
KRT6A	2.56e-15	0.438737	0.998	1	5.43e-11
SPTBN1	2.36e-11	0.436365	0.708	0.553	5.02e-07
IFNGR1	5.32e-09	0.433256	0.739	0.569	0.000113055
RAC1	3.39e-24	0.432406	0.999	0.995	7.19e-20
IL33	7.28e-11	0.431397	0.241	0.037	1.55e-06
PFKP	2.41e-11	0.428419	0.428	0.197	5.12e-07
CTSZ	3.75e-12	0.428356	0.453	0.202	7.96e-08
ANXA2	1.14e-17	0.427117	0.996	0.995	2.42e-13
ARHGAP21	5.49e-09	0.426969	0.647	0.484	0.000116702
PDLIM4	3.42e-11	0.424582	0.708	0.553	7.27e-07
APOL1	3.45e-07	0.424117	0.938	0.894	0.00732837
KYNU	6.38e-08	0.42304	0.643	0.5	0.00135524
CCDC3	6.51e-09	0.419486	0.429	0.229	0.000138336
VSIR	2.18e-10	0.41892	0.581	0.388	4.62e-06
EMP1	1.49e-07	0.416772	0.641	0.516	0.00316712
HLA-B	1.1e-22	0.41464	0.999	0.995	2.34e-18
MT1M	5.66e-07	0.413797	0.435	0.255	0.0120281
CYP51A1	1.57e-09	0.413498	0.501	0.287	3.34e-05
ADAM9	6.02e-10	0.409243	0.538	0.319	1.28e-05
UQCRC1	1.88e-09	0.409165	0.662	0.489	4e-05
TPM1	8.71e-09	0.409058	0.619	0.484	0.000185061
PTPN12	4.3e-09	0.399535	0.646	0.463	9.15e-05
C12orf75	1.09e-06	0.398302	0.58	0.404	0.0232124
GLS	2.98e-08	0.397757	0.468	0.293	0.000632767
SOCS2	5.66e-10	0.392894	0.605	0.404	1.2e-05
ACTN1	1.26e-08	0.392266	0.796	0.729	0.000267509
LY6D	2.52e-12	0.39015	0.999	1	5.35e-08
IGF2BP2	2.45e-11	0.388284	0.386	0.149	5.21e-07
PDLIM1	1.13e-12	0.38674	0.945	0.936	2.41e-08
WSB1	3.32e-07	0.386572	0.76	0.67	0.00704612
IFITM2	1.58e-10	0.381331	0.285	0.074	3.35e-06
CAPN2	2.23e-09	0.381045	0.825	0.723	4.74e-05
CP	2.54e-09	0.378967	0.18	0.011	5.39e-05
IFT57	6.51e-10	0.378699	0.516	0.303	1.38e-05
HPRT1	4.25e-08	0.377915	0.738	0.606	0.000902607
PDPN	7.48e-13	0.377597	0.273	0.037	1.59e-08
ACTG1	1.04e-07	0.375813	0.99	0.995	0.0022087
CRABP2	1.15e-07	0.373408	0.967	0.979	0.00244839
RPL36	8.24e-16	0.372655	0.996	1	1.75e-11
P3H2	7.65e-12	0.37169	0.301	0.069	1.63e-07
BMP2	3.01e-08	0.371052	0.339	0.149	0.000639855
PGF	8.3e-08	0.370034	0.223	0.059	0.00176268
LOX	2.03e-06	0.368902	0.391	0.234	0.043188
ALCAM	6.86e-12	0.368591	0.262	0.037	1.46e-07
CFB	5.89e-07	0.362674	0.504	0.346	0.0125202
NOSIP	2.5e-08	0.360137	0.792	0.66	0.000530496
SEC61G	5.67e-10	0.35993	0.919	0.872	1.2e-05
EGFR	1.54e-07	0.359191	0.641	0.521	0.003263
TPM4	6.72e-07	0.358658	0.827	0.755	0.0142762
NTRK2	9.5e-10	0.355874	0.372	0.154	2.02e-05
OPTN	1.08e-08	0.354238	0.614	0.431	0.000229557
ADGRG6	4.6e-09	0.35266	0.328	0.133	9.77e-05
MYO1B	6e-07	0.352511	0.536	0.372	0.0127548
TINAGL1	1.61e-06	0.345922	0.672	0.543	0.0341871
PDLIM2	8.13e-09	0.344387	0.307	0.117	0.000172713
KTN1	5.41e-08	0.343243	0.964	0.92	0.00114905
COL17A1	3.46e-07	0.342254	0.166	0.027	0.00735286
TSPO	1.9e-11	0.339724	0.976	0.968	4.03e-07
ARNTL2	1.27e-08	0.339015	0.469	0.255	0.000269216
ST5	1.94e-07	0.335548	0.458	0.287	0.0041259
KITLG	9.73e-09	0.334136	0.33	0.144	0.000206706
MMP28	3.7e-07	0.332774	0.763	0.681	0.00786211
CLIC1	2.86e-10	0.329659	0.962	0.92	6.07e-06
CDC42EP1	1.03e-09	0.324359	0.48	0.255	2.18e-05
LSR	3.64e-07	0.322905	0.929	0.904	0.00772895
TMEM173	9.47e-07	0.32172	0.456	0.293	0.0201211
MAN1A1	6.14e-07	0.321542	0.396	0.223	0.0130383
CD109	3.15e-07	0.320511	0.53	0.356	0.00670371
MSN	2.99e-07	0.317537	0.777	0.681	0.00636137
TPI1	1.5e-07	0.317312	0.973	0.947	0.00317897
AHNAK	6.85e-08	0.3165	0.904	0.835	0.001456
EFEMP1	2.27e-09	0.315952	0.222	0.037	4.83e-05
TAPBP	1.14e-06	0.315353	0.889	0.83	0.0243093
RHOC	1.22e-06	0.314537	0.902	0.819	0.0258776
TACC1	5.33e-09	0.312117	0.43	0.213	0.000113236
SEPTIN11	1.81e-06	0.308263	0.453	0.298	0.0385503
STK17A	1.65e-07	0.308066	0.583	0.404	0.00351018
BIRC3	5.17e-07	0.307801	0.235	0.08	0.0109811
HLA-C	1.69e-09	0.307612	0.997	0.989	3.59e-05
FKBP9	3.9e-07	0.30722	0.636	0.473	0.00827722
FSTL1	1.61e-07	0.307087	0.281	0.106	0.00342465
CLDN8	1.58e-06	0.306921	0.282	0.133	0.033651
PLP2	1.18e-07	0.305949	0.955	0.915	0.00251553
RAP1B	1.42e-06	0.303858	0.738	0.649	0.0302379
MIF	1.16e-08	0.299213	0.994	0.995	0.000246519
LRRFIP1	1.85e-06	0.296143	0.842	0.734	0.0392138
RCN1	8.57e-07	0.295628	0.677	0.511	0.0182019
BIRC2	5.12e-07	0.294548	0.535	0.372	0.0108845
HMSD	4.82e-07	0.278674	0.312	0.149	0.0102512
RNASE4	6.95e-08	0.277368	0.221	0.059	0.00147771
CD38	7.36e-09	0.271982	0.195	0.027	0.000156286
HOPX	3.61e-07	0.271303	0.33	0.149	0.00766815
MYOF	1.87e-07	0.271027	0.751	0.606	0.0039652
ASB2	1.07e-06	0.270206	0.301	0.133	0.0226903
IL2RG	1.49e-09	0.270125	0.236	0.043	3.16e-05
PKM	3.48e-08	0.266412	0.988	0.984	0.000739293
LY6E	6.74e-09	0.259598	0.993	0.995	0.000143122
ACSL4	4.82e-09	0.25572	0.196	0.027	0.000102418
YWHAE	1.26e-06	0.254825	0.95	0.915	0.0267317
COL6A2	1.07e-06	0.251073	0.157	0.027	0.0226673
HOXB2	9.5e-07	-0.251031	0.367	0.521	0.0201778
GSTM3	3.49e-17	-0.252145	0.061	0.223	7.41e-13
LMTK3	5.74e-11	-0.253664	0.08	0.218	1.22e-06
SIAH1	5.34e-07	-0.253748	0.35	0.521	0.0113376
SORT1	7.6e-15	-0.256694	0.093	0.271	1.62e-10
PIK3R1	1.68e-11	-0.261545	0.128	0.303	3.57e-07
TACSTD2	1.32e-08	-0.26217	0.989	0.989	0.000281017
KRAS	1.24e-07	-0.26312	0.415	0.596	0.0026266
NCCRP1	6.47e-12	-0.264521	0.093	0.25	1.38e-07
AL358334.2	1.18e-18	-0.265376	0.073	0.261	2.5e-14
GRHL3	3.92e-07	-0.265616	0.177	0.324	0.00833249
PUS10	1.12e-07	-0.266464	0.189	0.34	0.00238152
GATA3	7.41e-15	-0.266926	0.112	0.303	1.57e-10
HOMER3	4.31e-07	-0.267085	0.49	0.644	0.00916804
SPRR2D	1.57e-06	-0.267476	0.171	0.314	0.0334016
PRKX	1.59e-09	-0.26826	0.254	0.447	3.37e-05
SMAGP	1.83e-08	-0.268487	0.258	0.441	0.000389574
ECHDC2	5.87e-09	-0.27001	0.262	0.452	0.000124742
KLHL24	7.33e-08	-0.271825	0.308	0.484	0.00155799
VPS13A	1.3e-10	-0.273105	0.241	0.447	2.76e-06
NDRG4	1.12e-22	-0.273853	0.066	0.266	2.39e-18
PLAC8	1.77e-11	-0.273926	0.084	0.229	3.77e-07
PWWP3A	6.55e-09	-0.274567	0.296	0.479	0.00013923
PDZK1IP1	7.43e-07	-0.275798	0.741	0.856	0.0157785
VAV3	1.36e-07	-0.276568	0.403	0.58	0.00289095
SERF2	3.35e-11	-0.277812	0.992	1	7.12e-07
SELENOH	5.25e-08	-0.280341	0.809	0.894	0.00111595
TIMM8B	9.6e-07	-0.282723	0.729	0.84	0.0203901
NPL	1.62e-08	-0.282766	0.269	0.441	0.000344281
TECR	6.44e-09	-0.284595	0.784	0.872	0.000136754
GARS-DT	1.61e-07	-0.284905	0.379	0.564	0.0034115
ASCL2	4.14e-15	-0.286652	0.113	0.309	8.79e-11
SOX21	3.07e-17	-0.287756	0.101	0.303	6.51e-13
TMEM238	5.85e-09	-0.288535	0.851	0.952	0.000124341
UNG	1.54e-07	-0.289978	0.193	0.346	0.00327235
HIST2H2BE	2.78e-14	-0.29265	0.15	0.367	5.9e-10
PNKD	5.22e-07	-0.292839	0.475	0.612	0.0110838
MPST	4.49e-09	-0.297553	0.386	0.58	9.54e-05
AKR1B1	3.81e-12	-0.298004	0.139	0.319	8.09e-08
S100A14	7.33e-07	-0.298403	0.91	0.957	0.015574
SEMA3C	3.88e-11	-0.298428	0.189	0.394	8.24e-07
FAM162A	1.12e-09	-0.298445	0.852	0.947	2.38e-05
PET100	1.22e-06	-0.299296	0.768	0.878	0.0259573
ADH5	9.33e-07	-0.299338	0.734	0.83	0.0198303
TMEM160	4.96e-07	-0.299953	0.742	0.867	0.0105452
HOOK2	1.7e-06	-0.299965	0.467	0.622	0.0361667
CYB5A	3.94e-09	-0.300111	0.308	0.505	8.36e-05
TSPAN6	7.46e-08	-0.300502	0.551	0.713	0.00158411
CDKN1C	5.8e-07	-0.300709	0.112	0.234	0.0123343
TMEM98	9.5e-12	-0.301598	0.144	0.324	2.02e-07
ADGRG1	1.59e-07	-0.30353	0.565	0.713	0.00336853
STXBP5L	4.25e-53	-0.304768	0.017	0.218	9.03e-49
SNRNP25	2.35e-09	-0.304991	0.274	0.468	5e-05
PSMC5	2.08e-06	-0.308473	0.603	0.723	0.0442144
NAA38	1.65e-07	-0.309201	0.779	0.856	0.00349805
SESN3	2.39e-09	-0.311552	0.276	0.473	5.08e-05
KRT6C	3.75e-07	-0.312355	0.115	0.239	0.00796552
CAPNS2	7.28e-09	-0.312396	0.237	0.415	0.000154683
CENPX	2.09e-06	-0.312637	0.622	0.739	0.0444437
IVL	2.25e-08	-0.313791	0.149	0.303	0.000478519
TSHZ2	1.43e-11	-0.316376	0.164	0.351	3.05e-07
AKR1C1	4.42e-14	-0.316915	0.154	0.362	9.39e-10
GJB6	9.05e-09	-0.31897	0.544	0.729	0.000192388
CYP4X1	1.92e-12	-0.319908	0.18	0.378	4.09e-08
CKMT1A	7.44e-10	-0.319911	0.278	0.463	1.58e-05
SCAND1	2.18e-07	-0.320186	0.494	0.628	0.00463082
IDH2	5.1e-08	-0.320529	0.519	0.691	0.00108375
SOX4	1.8e-09	-0.322545	0.488	0.676	3.83e-05
MT-ND2	2.63e-11	-0.324089	0.99	0.979	5.6e-07
SOX15	2.04e-06	-0.324645	0.606	0.766	0.0432864
SFXN5	3.23e-14	-0.329432	0.145	0.34	6.86e-10
VMP1	2.79e-07	-0.331196	0.916	0.957	0.00592166
ABCC5	4.97e-09	-0.332073	0.589	0.75	0.000105575
ISOC2	4.95e-07	-0.333283	0.522	0.681	0.0105174
PBX1	9.6e-09	-0.334417	0.346	0.527	0.000203999
HSPA8	4.59e-07	-0.3358	0.841	0.91	0.0097603
CASK	6.06e-12	-0.336015	0.314	0.543	1.29e-07
JOSD2	1.13e-07	-0.337969	0.58	0.718	0.00240812
DNAJB2	2.43e-08	-0.340272	0.563	0.734	0.000517005
TNFRSF18	2.05e-09	-0.340554	0.54	0.713	4.36e-05
XIST	4.93e-08	-0.340776	0.93	0.973	0.00104721
REL	6.17e-11	-0.340804	0.56	0.75	1.31e-06
CPE	7.8e-40	-0.340836	0.062	0.335	1.66e-35
HCLS1	4.32e-37	-0.343207	0.059	0.314	9.18e-33
PERP	3.72e-15	-0.345183	0.998	1	7.9e-11
SERPINB4	1.06e-10	-0.347219	0.838	0.973	2.25e-06
TST	8.05e-10	-0.347231	0.369	0.569	1.71e-05
SLC27A5	1.4e-13	-0.348085	0.199	0.42	2.98e-09
PAWR	3.6e-08	-0.348442	0.595	0.75	0.000764332
METTL7A	1.77e-79	-0.352623	0.007	0.213	3.76e-75
HLA-DRB1	1.13e-06	-0.352775	0.813	0.846	0.0239473
AGR2	4.33e-08	-0.356044	0.454	0.638	0.000919032
ANK3	2.79e-10	-0.356709	0.264	0.457	5.93e-06
WNT2B	7.09e-12	-0.359064	0.419	0.654	1.51e-07
MUC20	2.05e-11	-0.359123	0.18	0.378	4.36e-07
RNF7	6.54e-12	-0.360249	0.881	0.931	1.39e-07
GRHL1	4.47e-14	-0.360762	0.28	0.532	9.49e-10
HSPE1	2.28e-12	-0.360912	0.877	0.968	4.84e-08
COX14	2.55e-07	-0.361337	0.584	0.707	0.00542765
CBR3	6.82e-08	-0.362221	0.473	0.638	0.00144877
S100A9	1.2e-08	-0.363432	0.988	0.995	0.00025421
GGCT	2.16e-08	-0.363718	0.779	0.872	0.000459877
IRX3	2.11e-10	-0.363756	0.337	0.543	4.49e-06
DEGS2	1.12e-13	-0.364817	0.103	0.277	2.37e-09
GABRP	3.16e-10	-0.36865	0.746	0.867	6.71e-06
TMEM179B	2.09e-07	-0.370092	0.51	0.638	0.00443755
LAGE3	5.65e-09	-0.3732	0.623	0.761	0.000120072
COMMD4	2.45e-08	-0.376882	0.598	0.766	0.000519735
MARCKSL1	4.74e-11	-0.377076	0.252	0.468	1.01e-06
CEBPA	3.81e-12	-0.378614	0.24	0.452	8.1e-08
NLRP2	3.56e-10	-0.380302	0.391	0.601	7.55e-06
HSP90AA1	1.02e-14	-0.382332	0.995	0.995	2.18e-10
CLDN5	1.99e-27	-0.384864	0.049	0.245	4.23e-23
RBP1	4.22e-09	-0.385408	0.733	0.856	8.97e-05
ERBB3	7.14e-10	-0.385415	0.363	0.569	1.52e-05
EID1	8.54e-11	-0.386425	0.551	0.723	1.81e-06
HSPA1B	9.31e-08	-0.387609	0.751	0.883	0.00197776
ATP6V0C	5.7e-12	-0.387644	0.884	0.952	1.21e-07
MT-ND1	2.12e-18	-0.388236	0.99	0.989	4.51e-14
MAGEF1	5.29e-12	-0.389019	0.264	0.479	1.12e-07
TALDO1	1.08e-11	-0.38902	0.846	0.931	2.29e-07
TMPRSS4	5.78e-10	-0.392182	0.651	0.798	1.23e-05
HIST1H2BH	5.67e-08	-0.392226	0.196	0.356	0.00120395
ERMP1	4.53e-08	-0.39393	0.345	0.521	0.000962527
GABARAP	1.47e-10	-0.394833	0.797	0.888	3.12e-06
SRRM3	1.18e-17	-0.395031	0.145	0.378	2.52e-13
ECHDC1	1.81e-10	-0.39619	0.59	0.755	3.84e-06
DBP	8.04e-14	-0.396228	0.243	0.468	1.71e-09
GLUL	2.27e-09	-0.39729	0.772	0.91	4.83e-05
CD24	6.22e-09	-0.399153	0.825	0.91	0.000132092
NMB	1.9e-10	-0.399316	0.442	0.654	4.03e-06
REX1BD	4.28e-13	-0.401409	0.673	0.862	9.1e-09
H3F3A	1.07e-22	-0.40369	0.993	1	2.27e-18
NCBP2AS2	6.81e-16	-0.404857	0.345	0.622	1.45e-11
TSEN34	3.36e-10	-0.404902	0.485	0.702	7.15e-06
NFE2L3	5.42e-11	-0.405538	0.5	0.691	1.15e-06
ADI1	1.48e-10	-0.405803	0.631	0.787	3.15e-06
IMPA2	4.75e-13	-0.406634	0.296	0.532	1.01e-08
FZD6	3.65e-11	-0.410881	0.752	0.867	7.75e-07
CERS3	5.19e-17	-0.412708	0.252	0.527	1.1e-12
HIST1H2BJ	1.38e-09	-0.415963	0.37	0.564	2.92e-05
SLC25A5	1.61e-16	-0.41716	0.979	0.984	3.41e-12
CA12	4.41e-13	-0.417537	0.374	0.617	9.38e-09
MAPK10	7.08e-18	-0.419543	0.232	0.495	1.51e-13
HIST3H2A	3.14e-13	-0.420277	0.229	0.447	6.68e-09
TMPRSS11D	6.33e-12	-0.425867	0.302	0.532	1.34e-07
PIP	1.42e-43	-0.434139	0.01	0.16	3.03e-39
CRNDE	1.36e-13	-0.434692	0.469	0.713	2.88e-09
HIST1H3G	4.15e-14	-0.44634	0.192	0.415	8.82e-10
CNFN	7.22e-13	-0.450787	0.388	0.622	1.53e-08
CD81	2e-15	-0.456848	0.827	0.904	4.25e-11
GPX3	9.29e-20	-0.458074	0.213	0.489	1.97e-15
TXNIP	9.63e-14	-0.464295	0.67	0.862	2.05e-09
KDM5B	2.44e-12	-0.465038	0.613	0.798	5.17e-08
ALDH3A1	1.65e-12	-0.470094	0.463	0.686	3.52e-08
SOX2	4.49e-24	-0.475646	0.274	0.612	9.54e-20
ADD3	3.82e-13	-0.479948	0.677	0.851	8.11e-09
GLTP	2.59e-12	-0.48581	0.827	0.947	5.5e-08
MAFB	4.42e-41	-0.499779	0.05	0.303	9.38e-37
LSP1	2.14e-23	-0.501875	0.297	0.638	4.55e-19
EPHA4	3.84e-17	-0.503132	0.342	0.622	8.15e-13
KLHDC7B	3.85e-15	-0.525462	0.882	0.947	8.19e-11
RAB5IF	2.09e-16	-0.530855	0.76	0.899	4.43e-12
MIR205HG	5.39e-12	-0.531871	0.979	0.973	1.14e-07
KRT4	1.16e-14	-0.535922	0.139	0.346	2.46e-10
CLDN4	8.73e-14	-0.550567	0.394	0.649	1.86e-09
ACKR3	2.11e-10	-0.550991	0.597	0.771	4.48e-06
TIMP3	2.12e-24	-0.554448	0.251	0.585	4.5e-20
LUCAT1	3.43e-56	-0.556788	0.038	0.314	7.29e-52
UNC5B-AS1	1.29e-10	-0.558062	0.538	0.729	2.74e-06
HSPB1	3.99e-36	-0.561999	0.999	1	8.48e-32
PLAT	4.13e-19	-0.562651	0.115	0.335	8.78e-15
DBI	4.63e-13	-0.573831	0.812	0.899	9.84e-09
GSTA4	5.65e-42	-0.577576	0.137	0.5	1.2e-37
EPHX1	1.06e-18	-0.584194	0.382	0.644	2.25e-14
HSPA1A	4.98e-11	-0.595184	0.928	0.952	1.06e-06
H2AFJ	5.08e-17	-0.596911	0.711	0.862	1.08e-12
EPHB6	2.33e-40	-0.611736	0.2	0.601	4.95e-36
CTHRC1	2.37e-23	-0.611926	0.772	0.936	5.03e-19
NEAT1	1.99e-16	-0.613396	0.988	0.989	4.22e-12
FOSB	8.92e-07	-0.617298	0.319	0.473	0.0189519
TUBA4A	3.42e-17	-0.620831	0.784	0.904	7.27e-13
FABP5	1.59e-18	-0.631176	0.978	1	3.38e-14
HIST1H2AC	1.35e-16	-0.632469	0.39	0.665	2.86e-12
CENPW	2.4e-26	-0.642721	0.969	0.995	5.1e-22
CTSD	1.44e-34	-0.645567	0.975	0.995	3.07e-30
GABRE	6.89e-28	-0.681895	0.36	0.718	1.46e-23
ATP1B3	3.25e-37	-0.707439	0.997	1	6.9e-33
RHOB	7.4e-16	-0.709005	0.493	0.761	1.57e-11
LRATD1	1.13e-26	-0.710195	0.48	0.761	2.4e-22
HLA-DRA	5.24e-21	-0.720899	0.88	0.947	1.11e-16
JUN	5.18e-13	-0.727339	0.71	0.851	1.1e-08
WFDC2	3.4e-16	-0.738069	0.639	0.809	7.23e-12
SLC7A8	2.13e-22	-0.742524	0.401	0.67	4.52e-18
CLCA2	8.33e-23	-0.743019	0.838	0.926	1.77e-18
ADH7	2.18e-27	-0.757052	0.426	0.766	4.64e-23
CD36	4.01e-156	-0.782351	0.013	0.415	8.52e-152
S100A8	6.93e-22	-0.793009	0.967	1	1.47e-17
SGK1	1.23e-33	-0.839843	0.644	0.894	2.62e-29
ARRDC3	5.51e-32	-0.841511	0.361	0.691	1.17e-27
KRT15	9.81e-22	-0.865405	0.532	0.798	2.08e-17
SPRR3	1.27e-10	-0.887526	0.091	0.234	2.69e-06
LYPD3	2.02e-29	-0.890584	0.686	0.915	4.28e-25
KRT13	9.51e-40	-0.892626	0.962	1	2.02e-35
GPX2	2.14e-38	-0.906461	0.888	0.979	4.54e-34
BAALC	6.54e-80	-0.918745	0.146	0.67	1.39e-75
AKR1B10	1.07e-31	-0.919539	0.458	0.798	2.27e-27
KRT10	7.32e-23	-0.923042	0.845	0.941	1.56e-18
CBR1	6.16e-40	-0.930478	0.657	0.91	1.31e-35
CLU	7.76e-31	-0.938153	0.364	0.718	1.65e-26
CLCA4	4.95e-39	-0.964415	0.183	0.564	1.05e-34
HSPA6	1.04e-14	-0.968906	0.223	0.447	2.21e-10
DAPL1	8.72e-91	-0.975029	0.097	0.601	1.85e-86
KRT1	3.47e-15	-1.02375	0.466	0.713	7.37e-11
RSPO3	8.35e-152	-1.09029	0.042	0.569	1.77e-147
ALDH1A1	4.01e-127	-1.14654	0.092	0.691	8.52e-123
CXCL17	2.52e-45	-1.15038	0.342	0.782	5.36e-41
LGALS7B	2.63e-56	-1.21045	0.376	0.846	5.58e-52
AKR1C3	3.03e-81	-1.21646	0.228	0.782	6.44e-77
AQP3	9.39e-49	-1.22514	0.911	0.984	1.99e-44
FTL	1.49e-58	-1.2406	0.957	0.989	3.16e-54
AMTN	1.16e-28	-1.27294	0.132	0.42	2.47e-24
SPINK5	3.29e-42	-1.32074	0.073	0.367	6.99e-38
LGALS7	1.72e-67	-1.33223	0.578	0.952	3.64e-63
CSTA	1.9e-50	-1.34511	0.929	0.995	4.03e-46
MMP12	2.08e-31	-1.35334	0.157	0.463	4.43e-27
CALML5	1.27e-80	-1.38673	0.077	0.511	2.71e-76
SPRR1B	1.07e-43	-1.49091	0.607	0.926	2.27e-39
TMPRSS11E	3.94e-100	-1.58492	0.207	0.824	8.38e-96
SELENOP	7.35e-145	-1.87195	0.194	0.915	1.56e-140
CALML3	2.5e-75	-1.94392	0.641	0.952	5.32e-71
FABP4	2.18e-34	-2.1231	0.094	0.378	4.63e-30
AKR1C2	2.02e-96	-2.16275	0.439	0.968	4.29e-92
