## Supplementary Table S4 for "Identification of HPV oncogene and host cell differentiation associated cellular heterogeneity in cervical cancer via single-cell transcriptomic analysis"

### Sheet: Sheet1
Differentially expressed genes in Epi_5 of HPV+, E7+, E6+ cells
gene	p_val	avg_log2FC	pct.1	pct.2	p_val_adj	cells
MMP10	3.55532e-80	2.26741	0.725	0.345	7.55434e-76	HPV+
MMP1	2.86865e-86	2.15504	0.915	0.682	6.0953e-82	HPV+
CAV1	5.67458e-92	1.44727	0.843	0.504	1.20573e-87	HPV+
COL17A1	3.17582e-120	1.41207	0.64	0.163	6.74798e-116	HPV+
F3	4.92983e-37	1.26606	0.714	0.471	1.04749e-32	HPV+
BCAM	3.11453e-95	1.2468	0.746	0.307	6.61775e-91	HPV+
PHLDA1	1.09855e-55	1.19892	0.806	0.504	2.33421e-51	HPV+
G0S2	2.58607e-48	1.18182	0.279	0.061	5.49488e-44	HPV+
LAMC2	3.16344e-36	1.17226	0.702	0.489	6.72168e-32	HPV+
IGFL1	1.14153e-49	1.10045	0.333	0.086	2.42552e-45	HPV+
ADM	7.9174e-44	1.03368	0.785	0.514	1.68229e-39	HPV+
FOS	2.10827e-44	1.02698	0.898	0.739	4.47965e-40	HPV+
CXCL8	9.98436e-15	1.00082	0.279	0.141	2.12148e-10	HPV+
IGFBP7	1.97027e-63	0.963915	0.688	0.334	4.18642e-59	HPV+
SERPINB2	1.06595e-26	0.952738	0.538	0.311	2.26494e-22	HPV+
LAMB3	1.61511e-47	0.951835	0.952	0.864	3.43178e-43	HPV+
TNFRSF12A	4.43771e-57	0.902377	0.804	0.503	9.42925e-53	HPV+
FGFBP1	4.58991e-26	0.899804	0.822	0.671	9.75264e-22	HPV+
MMP13	5.7743e-24	0.895757	0.707	0.521	1.22692e-19	HPV+
EMP3	5.46837e-40	0.881496	0.554	0.276	1.16192e-35	HPV+
PPP1R15A	5.32444e-29	0.88114	0.783	0.608	1.13134e-24	HPV+
MT2A	4.76127e-24	0.871794	0.986	0.955	1.01168e-19	HPV+
ZFP36L2	7.55536e-46	0.869138	0.714	0.44	1.60536e-41	HPV+
MT1G	5.80102e-18	0.860187	0.52	0.335	1.2326e-13	HPV+
INHBA	7.68143e-17	0.859128	0.222	0.091	1.63215e-12	HPV+
FLNA	2.76051e-45	0.847593	0.868	0.651	5.86553e-41	HPV+
EFEMP1	1.12838e-65	0.845636	0.547	0.193	2.39758e-61	HPV+
DKK1	1.2492e-30	0.844207	0.395	0.174	2.6543e-26	HPV+
FOSB	5.10859e-27	0.803911	0.557	0.323	1.08547e-22	HPV+
MMP7	5.05209e-43	0.803151	0.94	0.821	1.07347e-38	HPV+
IGFBP3	3.18936e-24	0.802318	0.938	0.861	6.77674e-20	HPV+
COL7A1	1.4081e-41	0.77459	0.79	0.552	2.99194e-37	HPV+
ITGB1	3.91683e-44	0.747287	0.903	0.784	8.32247e-40	HPV+
HSPA1A	2.40755e-32	0.732597	0.972	0.924	5.11556e-28	HPV+
RHOB	1.4704e-19	0.730102	0.658	0.493	3.12431e-15	HPV+
PSG5	2.65611e-63	0.724654	0.21	0.021	5.6437e-59	HPV+
DUSP6	8.79671e-43	0.720861	0.443	0.168	1.86913e-38	HPV+
KRT17	1.07863e-40	0.715487	1	0.985	2.29187e-36	HPV+
RND3	1.77592e-29	0.713833	0.767	0.589	3.77348e-25	HPV+
TINAGL1	1.33321e-44	0.71198	0.866	0.647	2.8328e-40	HPV+
MYC	1.83889e-27	0.708666	0.654	0.452	3.90727e-23	HPV+
S100A2	3.89643e-44	0.703635	1	0.999	8.27914e-40	HPV+
IGFBP6	3.14912e-22	0.697424	0.806	0.643	6.69125e-18	HPV+
BGN	5.33371e-27	0.694726	0.704	0.519	1.13331e-22	HPV+
DST	3.63208e-34	0.690728	0.739	0.488	7.71743e-30	HPV+
MMP12	5.29592e-12	0.689548	0.349	0.207	1.12528e-07	HPV+
CITED4	7.61736e-27	0.687473	0.767	0.593	1.61854e-22	HPV+
HAS3	1.33591e-26	0.676012	0.626	0.388	2.83854e-22	HPV+
ITGA3	3.57555e-36	0.670911	0.829	0.616	7.59734e-32	HPV+
CXCL1	1.29709e-07	0.654933	0.254	0.159	0.00275605	HPV+
EGR1	1.75635e-35	0.643318	0.702	0.427	3.73189e-31	HPV+
ANGPTL4	2.80087e-13	0.630462	0.617	0.465	5.95129e-09	HPV+
LGALS1	2.67062e-23	0.624672	0.751	0.522	5.67454e-19	HPV+
IFITM2	3.83451e-43	0.622666	0.626	0.321	8.14757e-39	HPV+
APOE	4.21422e-37	0.622388	0.471	0.206	8.95437e-33	HPV+
CCN1	1.19583e-33	0.615241	0.346	0.125	2.5409e-29	HPV+
FST	3.96336e-48	0.612482	0.291	0.067	8.42135e-44	HPV+
AREG	4.36789e-20	0.607754	0.43	0.236	9.2809e-16	HPV+
MT1M	3.23056e-16	0.606491	0.573	0.402	6.86428e-12	HPV+
SLC26A6	1.61072e-30	0.592532	0.587	0.335	3.42245e-26	HPV+
BPGM	7.77078e-18	0.591846	0.533	0.353	1.65113e-13	HPV+
PLAUR	2.25928e-28	0.591603	0.707	0.477	4.80052e-24	HPV+
CAVIN1	9.56866e-32	0.589608	0.792	0.601	2.03315e-27	HPV+
JUN	1.93187e-18	0.576398	0.855	0.738	4.10483e-14	HPV+
BAIAP2L2	2.38296e-25	0.571882	0.947	0.888	5.06332e-21	HPV+
GADD45B	1.18406e-13	0.569538	0.36	0.215	2.51588e-09	HPV+
ATF3	2.40258e-20	0.562071	0.448	0.258	5.10499e-16	HPV+
DUSP1	7.65106e-20	0.561741	0.714	0.53	1.6257e-15	HPV+
ZFP36	2.86849e-17	0.560899	0.841	0.73	6.09496e-13	HPV+
DNAJB1	1.3598e-16	0.553954	0.834	0.753	2.8893e-12	HPV+
ACTN1	6.40998e-26	0.550334	0.852	0.757	1.36199e-21	HPV+
PTHLH	1.88689e-14	0.547649	0.3	0.156	4.00926e-10	HPV+
GPRC5A	6.62787e-25	0.54242	0.582	0.364	1.40829e-20	HPV+
IER3	1.67907e-13	0.537092	0.896	0.822	3.56769e-09	HPV+
S100A10	9.24675e-40	0.53152	1	0.988	1.96475e-35	HPV+
AC020916.1	3.90754e-16	0.529362	0.614	0.448	8.30274e-12	HPV+
CAV2	1.09086e-25	0.504083	0.88	0.8	2.31786e-21	HPV+
SERPINH1	5.7152e-32	0.499736	0.457	0.21	1.21437e-27	HPV+
CKB	4.08899e-21	0.498895	0.891	0.832	8.68829e-17	HPV+
PLTP	3.86772e-30	0.498563	0.591	0.352	8.21814e-26	HPV+
MYO1B	4.28178e-22	0.496516	0.704	0.507	9.09793e-18	HPV+
TNFRSF6B	1.01135e-21	0.495537	0.46	0.245	2.14892e-17	HPV+
BMP2	7.04316e-22	0.494491	0.575	0.356	1.49653e-17	HPV+
TIMP1	1.53951e-21	0.493408	0.656	0.442	3.27115e-17	HPV+
THBS1	2.76864e-29	0.491957	0.291	0.098	5.88281e-25	HPV+
PHLDB2	1.18107e-20	0.491527	0.383	0.195	2.50953e-16	HPV+
ADIRF	6.7392e-23	0.490444	0.797	0.618	1.43195e-18	HPV+
JAG2	2.04957e-35	0.484009	0.455	0.195	4.35493e-31	HPV+
HSPA1B	2.82636e-15	0.478869	0.841	0.74	6.00544e-11	HPV+
KRT14	1.79126e-24	0.475062	0.988	0.975	3.80608e-20	HPV+
LDHB	2.85639e-17	0.471498	0.748	0.638	6.06927e-13	HPV+
ECM1	2.02154e-13	0.471473	0.774	0.673	4.29536e-09	HPV+
APP	1.08496e-23	0.467489	0.889	0.801	2.30531e-19	HPV+
KLF6	7.95207e-09	0.466115	0.57	0.487	0.000168966	HPV+
HSPA6	1.44684e-08	0.464088	0.335	0.221	0.000307425	HPV+
DDIT4	9.24108e-11	0.460342	0.834	0.764	1.96354e-06	HPV+
LAMA3	1.33826e-10	0.458045	0.561	0.446	2.84352e-06	HPV+
CTSB	2.46024e-14	0.457423	0.954	0.936	5.22753e-10	HPV+
SLC16A3	1.46144e-16	0.457077	0.677	0.507	3.10527e-12	HPV+
MT1E	1.18418e-12	0.456439	0.912	0.87	2.51615e-08	HPV+
ACTB	1.13258e-39	0.454996	0.998	1	2.40651e-35	HPV+
KLF2	4.5656e-10	0.451016	0.252	0.143	9.70099e-06	HPV+
UPP1	1.88341e-14	0.448472	0.76	0.659	4.00186e-10	HPV+
TNFAIP3	6.27996e-11	0.447152	0.427	0.293	1.33437e-06	HPV+
PFN1	1.4706e-31	0.445409	0.963	0.943	3.12474e-27	HPV+
COL12A1	2.07013e-27	0.442429	0.326	0.128	4.39861e-23	HPV+
SOCS3	1.25458e-14	0.439737	0.494	0.335	2.66574e-10	HPV+
FOXQ1	1.34635e-14	0.438751	0.684	0.536	2.86073e-10	HPV+
SLC20A1	1.67586e-13	0.43458	0.508	0.344	3.56086e-09	HPV+
IER2	1.55683e-09	0.432869	0.841	0.797	3.30796e-05	HPV+
ETS2	9.56292e-23	0.432691	0.804	0.622	2.03193e-18	HPV+
TGM2	4.88474e-16	0.430626	0.309	0.155	1.03791e-11	HPV+
C12orf75	2.41384e-19	0.42784	0.654	0.47	5.12894e-15	HPV+
HSP90AA1	1.57078e-21	0.42725	0.998	0.99	3.33758e-17	HPV+
RAB32	5.47098e-18	0.424772	0.598	0.417	1.16247e-13	HPV+
CDH13	4.54941e-21	0.42253	0.478	0.281	9.66658e-17	HPV+
FSTL1	1.13002e-19	0.420127	0.418	0.226	2.40107e-15	HPV+
JUNB	9.68039e-19	0.419903	0.972	0.95	2.05689e-14	HPV+
CTSH	1.81366e-16	0.419442	0.836	0.739	3.85366e-12	HPV+
TNC	6.04665e-18	0.413124	0.263	0.115	1.28479e-13	HPV+
ANXA3	1.14004e-20	0.412447	0.312	0.14	2.42236e-16	HPV+
LOXL4	1.85194e-43	0.412254	0.259	0.057	3.935e-39	HPV+
ACTG1	3.97086e-23	0.399472	0.998	0.992	8.43727e-19	HPV+
P3H2	2.0196e-16	0.397794	0.49	0.304	4.29125e-12	HPV+
SERPINE1	6.47702e-19	0.397615	0.319	0.147	1.37624e-14	HPV+
EGFR	7.90963e-14	0.39582	0.734	0.635	1.68064e-09	HPV+
IER5	4.18931e-07	0.39176	0.61	0.529	0.00890145	HPV+
GADD45A	5.41126e-07	0.389687	0.693	0.616	0.0114978	HPV+
CRIP2	1.2132e-17	0.386611	0.896	0.782	2.5778e-13	HPV+
GSTO1	1.76457e-14	0.378291	0.688	0.567	3.74936e-10	HPV+
TKTL1	7.92516e-14	0.372743	0.697	0.569	1.68394e-09	HPV+
PDPN	9.24864e-20	0.371517	0.411	0.223	1.96515e-15	HPV+
MIR222HG	1.13839e-11	0.371276	0.497	0.352	2.41885e-07	HPV+
PHLDA2	3.37999e-08	0.371214	0.788	0.73	0.000718181	HPV+
RRAS	1.65599e-13	0.362712	0.804	0.722	3.51864e-09	HPV+
TMEM173	3.08305e-12	0.360956	0.58	0.429	6.55087e-08	HPV+
type16--HpV16gp3	1.94668e-08	0.35912	0.963	0.937	0.00041363	HPV+
TMSB4X	4.03342e-26	0.357189	0.995	0.995	8.57022e-22	HPV+
IFITM3	3.12737e-19	0.356713	0.993	0.985	6.64503e-15	HPV+
KLF10	1.02848e-08	0.35585	0.568	0.465	0.000218531	HPV+
MSLN	1.29404e-09	0.354976	0.598	0.454	2.74958e-05	HPV+
MET	1.73444e-14	0.354359	0.485	0.312	3.68533e-10	HPV+
ITGB4	4.90427e-09	0.353423	0.882	0.846	0.000104206	HPV+
FYB1	7.41294e-16	0.35185	0.42	0.246	1.5751e-11	HPV+
UBB	4.64803e-07	0.350216	0.926	0.897	0.00987614	HPV+
ETHE1	3.5555e-13	0.349191	0.794	0.69	7.55472e-09	HPV+
SLC16A1	1.62769e-13	0.348226	0.6	0.457	3.45851e-09	HPV+
ALDH1A3	2.86594e-07	0.348155	0.381	0.279	0.00608956	HPV+
CTSZ	3.12545e-14	0.34514	0.559	0.4	6.64095e-10	HPV+
PDIA6	8.04389e-18	0.343049	0.915	0.856	1.70917e-13	HPV+
MARCKSL1	6.30207e-13	0.340602	0.487	0.325	1.33906e-08	HPV+
FSCN1	1.44858e-14	0.340107	0.85	0.77	3.07795e-10	HPV+
CD59	5.57295e-12	0.339461	0.949	0.93	1.18414e-07	HPV+
TPM2	6.29767e-25	0.338881	0.296	0.114	1.33813e-20	HPV+
CCDC3	1.35676e-13	0.338837	0.573	0.402	2.88285e-09	HPV+
FTH1	1.534e-16	0.338388	0.995	0.989	3.25945e-12	HPV+
SNHG15	7.2223e-12	0.338046	0.497	0.353	1.53459e-07	HPV+
CD63	4.94346e-17	0.337752	0.975	0.944	1.05039e-12	HPV+
WNT10A	1.53563e-16	0.337668	0.344	0.181	3.2629e-12	HPV+
NFKBIA	2.19623e-07	0.335846	0.769	0.686	0.00466656	HPV+
TNFAIP2	3.78364e-07	0.335447	0.723	0.654	0.00803948	HPV+
SLC38A2	1.01126e-08	0.33452	0.829	0.744	0.000214872	HPV+
ARNTL2	3.57641e-11	0.334235	0.589	0.465	7.59915e-07	HPV+
HSPH1	4.00956e-07	0.330627	0.494	0.403	0.00851951	HPV+
OTUD1	2.85631e-09	0.330415	0.388	0.269	6.06908e-05	HPV+
TGFBI	3.08931e-09	0.329231	0.314	0.201	6.56418e-05	HPV+
ALCAM	6.52413e-10	0.327357	0.411	0.281	1.38625e-05	HPV+
ITGA6	5.43568e-10	0.326502	0.956	0.924	1.15497e-05	HPV+
C3	1.99898e-18	0.326149	0.275	0.12	4.24744e-14	HPV+
ASB2	1.86222e-13	0.324311	0.432	0.275	3.95684e-09	HPV+
PPP1R12B	3.09519e-10	0.321991	0.335	0.212	6.57665e-06	HPV+
PLK3	4.4879e-19	0.315711	0.305	0.139	9.5359e-15	HPV+
TRIB1	6.09505e-12	0.315205	0.443	0.293	1.29508e-07	HPV+
PPIB	1.41479e-13	0.314479	0.931	0.894	3.00615e-09	HPV+
DCUN1D5	1.10842e-10	0.312717	0.741	0.631	2.35516e-06	HPV+
DUSP2	2.34136e-16	0.311815	0.159	0.052	4.97493e-12	HPV+
LY6K	8.76109e-12	0.311774	0.866	0.812	1.86156e-07	HPV+
CCDC85B	1.33098e-09	0.311694	0.515	0.394	2.82806e-05	HPV+
C1R	1.39075e-07	0.310769	0.57	0.465	0.00295507	HPV+
ANKH	4.45505e-10	0.310725	0.467	0.336	9.46609e-06	HPV+
GSDME	6.9275e-18	0.309165	0.388	0.209	1.47195e-13	HPV+
PDLIM1	6.0645e-15	0.309007	0.961	0.943	1.28858e-10	HPV+
ITGA5	1.16636e-09	0.307099	0.33	0.205	2.47829e-05	HPV+
LOXL2	1.55726e-25	0.304708	0.226	0.069	3.30886e-21	HPV+
RPS3	2.16774e-16	0.304522	0.986	0.981	4.60602e-12	HPV+
HSPD1	8.25557e-09	0.301573	0.767	0.693	0.000175414	HPV+
RPS2	5.73112e-13	0.29712	0.984	0.976	1.21775e-08	HPV+
SLC25A37	1.01568e-08	0.297033	0.658	0.565	0.000215812	HPV+
FOSL1	3.60432e-11	0.296044	0.365	0.219	7.65845e-07	HPV+
ARL4C	3.48014e-12	0.29569	0.291	0.16	7.39461e-08	HPV+
SLC38A5	1.86108e-09	0.295286	0.545	0.41	3.95443e-05	HPV+
CRIP1	1.73148e-13	0.293379	0.979	0.935	3.67906e-09	HPV+
CD47	3.29616e-12	0.292566	0.919	0.897	7.00369e-08	HPV+
PLEK2	2.93628e-09	0.289973	0.497	0.383	6.239e-05	HPV+
HSP90AB1	4.25369e-11	0.289566	0.921	0.894	9.03824e-07	HPV+
PRDX5	5.51326e-10	0.289535	0.931	0.898	1.17146e-05	HPV+
ABRACL	5.92642e-10	0.289517	0.674	0.56	1.25925e-05	HPV+
HSPE1	4.93189e-08	0.287476	0.841	0.814	0.00104793	HPV+
SFN	2.2777e-20	0.287037	1	0.997	4.83966e-16	HPV+
TM4SF1	1.46227e-09	0.286362	0.637	0.499	3.10703e-05	HPV+
ERRFI1	5.6061e-13	0.285103	0.266	0.133	1.19118e-08	HPV+
PARD6G-AS1	5.79484e-14	0.284677	0.148	0.051	1.23129e-09	HPV+
CD320	8.90455e-17	0.283708	0.351	0.183	1.89204e-12	HPV+
AJUBA	5.30035e-11	0.282108	0.508	0.363	1.12622e-06	HPV+
RASD1	6.33366e-12	0.282064	0.171	0.072	1.34578e-07	HPV+
TMEM251	7.10347e-11	0.281878	0.515	0.368	1.50935e-06	HPV+
ANXA5	7.82115e-12	0.281872	0.891	0.837	1.66184e-07	HPV+
NME2	3.2512e-10	0.281	0.926	0.909	6.90815e-06	HPV+
NPC2	7.63815e-09	0.280238	0.852	0.779	0.000162295	HPV+
TSPAN1	6.62155e-09	0.278873	0.769	0.657	0.000140695	HPV+
TNS4	4.12781e-10	0.278574	0.478	0.345	8.77078e-06	HPV+
UBC	2.04803e-09	0.278248	0.988	0.983	4.35166e-05	HPV+
PDGFA	4.54031e-11	0.277056	0.533	0.388	9.64726e-07	HPV+
HBEGF	4.72895e-10	0.276611	0.266	0.147	1.00481e-05	HPV+
SOWAHC	3.71151e-10	0.274981	0.501	0.359	7.88621e-06	HPV+
OLFML2A	2.68197e-11	0.274679	0.263	0.142	5.69865e-07	HPV+
MCL1	6.85091e-10	0.272	0.855	0.789	1.45568e-05	HPV+
COL18A1	4.08379e-14	0.271931	0.284	0.141	8.67724e-10	HPV+
LINC02595	2.6429e-08	0.271894	0.418	0.299	0.000561563	HPV+
FHL2	1.88241e-10	0.270821	0.448	0.31	3.99974e-06	HPV+
FBLN2	1.42417e-31	0.270198	0.21	0.051	3.02607e-27	HPV+
TP63	3.91786e-07	0.269118	0.776	0.732	0.00832467	HPV+
DLL1	1.15587e-29	0.268123	0.222	0.059	2.456e-25	HPV+
CDCP1	8.74562e-07	0.267239	0.42	0.318	0.0185827	HPV+
FNDC3B	1.05787e-06	0.265311	0.58	0.5	0.0224776	HPV+
HMOX2	7.49399e-09	0.265084	0.453	0.333	0.000159232	HPV+
DRAP1	5.86514e-07	0.264541	0.794	0.754	0.0124622	HPV+
BOLA2	3.25983e-09	0.263929	0.693	0.588	6.92649e-05	HPV+
COL6A2	2.23411e-09	0.261741	0.263	0.152	4.74704e-05	HPV+
OCIAD2	1.4227e-06	0.260345	0.781	0.752	0.0302294	HPV+
MYO1C	1.02676e-07	0.259469	0.508	0.389	0.00218166	HPV+
IL1RAP	3.20348e-08	0.259124	0.515	0.406	0.000680675	HPV+
RPL27	2.06382e-09	0.258852	0.949	0.926	4.38521e-05	HPV+
PLSCR3	1.05836e-08	0.258695	0.319	0.203	0.000224881	HPV+
NR4A1	5.46405e-13	0.25867	0.349	0.194	1.161e-08	HPV+
DLK2	2.92895e-39	0.257162	0.173	0.026	6.22344e-35	HPV+
PRSS23	4.44919e-12	0.256595	0.326	0.185	9.45363e-08	HPV+
RIPK4	9.22962e-08	0.253226	0.351	0.242	0.00196111	HPV+
IL32	2.50553e-07	0.250615	0.857	0.787	0.00532374	HPV+
SLC1A4	1.84818e-11	0.250527	0.245	0.125	3.927e-07	HPV+
PSMG1	2.00335e-07	0.250365	0.612	0.52	0.00425671	HPV+
MFSD4A	1.33816e-09	-0.250032	0.111	0.242	2.84332e-05	HPV+
EPHA4	2.72613e-07	-0.251189	0.254	0.375	0.00579248	HPV+
ERBB3	7.23724e-09	-0.251982	0.261	0.408	0.000153777	HPV+
SGPP2	5.28305e-10	-0.252522	0.173	0.318	1.12254e-05	HPV+
S100A14	2.40783e-10	-0.253607	0.806	0.905	5.11616e-06	HPV+
SRP9	1.85173e-09	-0.254983	0.776	0.842	3.93455e-05	HPV+
SERPINB5	1.99181e-06	-0.255039	0.91	0.932	0.042322	HPV+
ZKSCAN1	2.15109e-09	-0.255518	0.37	0.514	4.57064e-05	HPV+
NCOA4	1.17625e-07	-0.256208	0.51	0.628	0.0024993	HPV+
MRPL51	4.84247e-07	-0.256457	0.697	0.745	0.0102893	HPV+
GRHL3	8.1923e-09	-0.257052	0.113	0.234	0.00017407	HPV+
FDFT1	6.0708e-07	-0.257265	0.485	0.609	0.0128992	HPV+
RTKN2	1.754e-09	-0.25732	0.157	0.293	3.72689e-05	HPV+
PGM2	4.34365e-10	-0.258619	0.279	0.434	9.2294e-06	HPV+
IFI16	5.77608e-10	-0.258652	0.801	0.863	1.2273e-05	HPV+
SREBF1	9.6236e-09	-0.259236	0.314	0.458	0.000204482	HPV+
NOTCH3	1.94232e-08	-0.259921	0.39	0.518	0.000412704	HPV+
KIF2C	1.10812e-14	-0.259929	0.037	0.183	2.35454e-10	HPV+
CDCA8	9.14409e-15	-0.261429	0.037	0.184	1.94294e-10	HPV+
DYNLT3	6.26729e-07	-0.261598	0.536	0.634	0.0133167	HPV+
INAVA	5.21222e-08	-0.263299	0.351	0.478	0.00110749	HPV+
CD82	1.103e-07	-0.263357	0.51	0.624	0.00234365	HPV+
HIST1H1C	4.95054e-08	-0.263398	0.201	0.333	0.00105189	HPV+
MYCBP2	1.47032e-06	-0.263595	0.564	0.649	0.0312413	HPV+
POLR2J3	1.67791e-06	-0.265638	0.607	0.694	0.0356522	HPV+
KNL1	6.81619e-11	-0.266075	0.111	0.25	1.4483e-06	HPV+
CDKN2C	5.37176e-14	-0.266757	0.097	0.26	1.14139e-09	HPV+
MGST2	5.14733e-09	-0.267093	0.739	0.819	0.00010937	HPV+
DDX60	1.39088e-10	-0.268053	0.236	0.394	2.95534e-06	HPV+
LRATD1	4.47141e-10	-0.268535	0.36	0.52	9.50085e-06	HPV+
CALM1	4.93255e-10	-0.268745	0.97	0.973	1.04807e-05	HPV+
EIF4G2	1.50863e-11	-0.270685	0.878	0.931	3.20553e-07	HPV+
GBP4	1.09962e-07	-0.2713	0.284	0.419	0.00233648	HPV+
MUC20	1.54233e-06	-0.272157	0.115	0.213	0.0327715	HPV+
RACGAP1	1.02913e-12	-0.272313	0.106	0.259	2.18669e-08	HPV+
BAALC	4.72916e-13	-0.272491	0.058	0.203	1.00485e-08	HPV+
TPD52	6.35432e-09	-0.272523	0.589	0.683	0.000135017	HPV+
SAMHD1	2.79631e-08	-0.273542	0.358	0.492	0.000594159	HPV+
RAB10	2.92991e-08	-0.274043	0.764	0.827	0.000622548	HPV+
FOXM1	2.25268e-08	-0.274192	0.155	0.272	0.00047865	HPV+
CRABP2	7.21648e-10	-0.274703	0.928	0.952	1.53336e-05	HPV+
RAD21	1.15807e-06	-0.274894	0.561	0.625	0.0246066	HPV+
ANP32E	3.64872e-09	-0.276639	0.277	0.413	7.7528e-05	HPV+
SOX2	7.53371e-12	-0.276987	0.125	0.275	1.60076e-07	HPV+
NFE2L2	1.1932e-09	-0.277287	0.891	0.912	2.53532e-05	HPV+
NEBL	1.61488e-11	-0.278737	0.173	0.331	3.4313e-07	HPV+
ALDH3A2	3.15899e-07	-0.278765	0.374	0.485	0.00671222	HPV+
SQLE	2.21976e-06	-0.278836	0.614	0.714	0.0471656	HPV+
FAM83D	2.07535e-11	-0.279456	0.062	0.192	4.4097e-07	HPV+
TRIM29	1.35129e-12	-0.282368	0.815	0.905	2.87122e-08	HPV+
GSN	5.23222e-09	-0.282591	0.792	0.856	0.000111174	HPV+
TROAP	1.39842e-13	-0.283372	0.058	0.204	2.97137e-09	HPV+
ECT2	1.66042e-09	-0.284859	0.266	0.404	3.52806e-05	HPV+
SGO2	2.09299e-14	-0.285163	0.069	0.233	4.44718e-10	HPV+
SAMD9	7.95663e-07	-0.285572	0.545	0.641	0.0169062	HPV+
IDH1	9.59495e-08	-0.285646	0.397	0.509	0.00203874	HPV+
RRM2	1.05179e-07	-0.286234	0.118	0.23	0.00223485	HPV+
MIS18BP1	1.25224e-11	-0.286564	0.236	0.405	2.66077e-07	HPV+
PTPN13	1.96143e-09	-0.286817	0.51	0.625	4.16765e-05	HPV+
PARP14	9.01042e-09	-0.28753	0.674	0.78	0.000191453	HPV+
IRF9	4.3913e-10	-0.289343	0.503	0.65	9.33063e-06	HPV+
DHCR24	2.15094e-08	-0.290627	0.651	0.743	0.000457032	HPV+
GTSE1	2.26803e-16	-0.291262	0.035	0.193	4.8191e-12	HPV+
SKA2	1.08792e-07	-0.291307	0.411	0.518	0.00231162	HPV+
NBL1	8.91235e-11	-0.291372	0.573	0.708	1.8937e-06	HPV+
NR2F6	6.3915e-10	-0.291576	0.376	0.528	1.35807e-05	HPV+
ADGRG1	4.7301e-09	-0.292981	0.406	0.543	0.000100505	HPV+
ARAP2	6.22653e-11	-0.293447	0.148	0.298	1.32301e-06	HPV+
ERMP1	1.31494e-11	-0.293827	0.215	0.379	2.79397e-07	HPV+
ZNF750	8.66703e-13	-0.294423	0.113	0.269	1.84157e-08	HPV+
TMEM54	1.79745e-10	-0.296727	0.774	0.847	3.81922e-06	HPV+
HERC6	5.09094e-10	-0.297095	0.353	0.514	1.08172e-05	HPV+
APOL6	1.11951e-08	-0.298308	0.45	0.584	0.000237873	HPV+
MYH14	2.81498e-11	-0.300702	0.337	0.508	5.98128e-07	HPV+
KIF11	2.1242e-15	-0.303145	0.092	0.267	4.51351e-11	HPV+
ELF3	4.0851e-08	-0.306855	0.716	0.838	0.000868003	HPV+
ARRDC3	5.35747e-08	-0.3072	0.256	0.386	0.00113836	HPV+
ATP11B	1.47558e-09	-0.307982	0.388	0.532	3.13532e-05	HPV+
PLBD1	1.36083e-09	-0.308073	0.594	0.702	2.89149e-05	HPV+
TSPAN13	5.99956e-10	-0.310879	0.538	0.658	1.27479e-05	HPV+
PBK	4.69363e-16	-0.311434	0.062	0.232	9.97303e-12	HPV+
S100P	1.8445e-06	-0.313886	0.663	0.752	0.0391919	HPV+
WDR72	7.53579e-13	-0.314056	0.494	0.65	1.60121e-08	HPV+
B4GALT4	1.90504e-10	-0.316017	0.515	0.656	4.04784e-06	HPV+
NECTIN4	2.11486e-09	-0.316069	0.533	0.666	4.49366e-05	HPV+
PLK1	2.70567e-14	-0.31607	0.044	0.19	5.749e-10	HPV+
TNFSF10	1.74816e-09	-0.322001	0.875	0.921	3.71448e-05	HPV+
PTMS	4.74286e-07	-0.326796	0.928	0.928	0.0100776	HPV+
ATP1B3	3.86991e-11	-0.328085	0.982	0.992	8.22278e-07	HPV+
MUC4	2.29617e-10	-0.328822	0.864	0.915	4.87891e-06	HPV+
H2AFJ	9.28825e-12	-0.333085	0.51	0.647	1.97357e-07	HPV+
DEPDC1	3.95183e-16	-0.335256	0.048	0.209	8.39685e-12	HPV+
SLC9A3R1	7.69482e-13	-0.336752	0.566	0.693	1.63499e-08	HPV+
IDO1	9.41284e-09	-0.339471	0.767	0.858	0.000200004	HPV+
C10orf99	1.06723e-12	-0.344152	0.762	0.877	2.26765e-08	HPV+
ADD3	1.0395e-10	-0.345698	0.564	0.692	2.20872e-06	HPV+
GPNMB	3.54475e-09	-0.348946	0.824	0.887	7.53189e-05	HPV+
RBP1	4.75124e-10	-0.35009	0.54	0.677	1.00954e-05	HPV+
HP1BP3	2.08336e-14	-0.35394	0.661	0.774	4.42672e-10	HPV+
KIF23	1.22202e-14	-0.357251	0.079	0.242	2.59656e-10	HPV+
CENPE	7.19801e-16	-0.358222	0.072	0.242	1.52943e-11	HPV+
TMPO	1.04284e-11	-0.359695	0.319	0.472	2.21582e-07	HPV+
XAF1	3.35871e-12	-0.361797	0.543	0.716	7.13658e-08	HPV+
EPHX3	4.92182e-15	-0.370225	0.203	0.386	1.04579e-10	HPV+
GPSM2	1.31158e-13	-0.370236	0.21	0.38	2.78684e-09	HPV+
H2AFV	1.65976e-12	-0.372451	0.614	0.723	3.52665e-08	HPV+
HK2	8.33502e-12	-0.37276	0.275	0.434	1.77103e-07	HPV+
FAM111A	2.86151e-14	-0.373401	0.159	0.334	6.08014e-10	HPV+
GBP5	1.37886e-11	-0.373541	0.171	0.327	2.92979e-07	HPV+
TYMS	4.03571e-07	-0.374087	0.443	0.53	0.00857507	HPV+
CENPA	4.62467e-17	-0.374565	0.046	0.216	9.82651e-13	HPV+
CDKN2B	9.66646e-11	-0.376566	0.393	0.542	2.05393e-06	HPV+
AKR1C3	2.53733e-14	-0.384207	0.099	0.262	5.39133e-10	HPV+
PERP	1.38822e-16	-0.386107	0.995	0.999	2.9497e-12	HPV+
MAL2	1.04892e-14	-0.387836	0.658	0.795	2.22875e-10	HPV+
GCHFR	1.9525e-12	-0.390016	0.42	0.575	4.14868e-08	HPV+
TMPRSS11D	6.40125e-10	-0.394667	0.196	0.344	1.36014e-05	HPV+
STAT1	4.12373e-17	-0.394963	0.665	0.792	8.76209e-13	HPV+
FAM162A	3.02191e-12	-0.396174	0.797	0.872	6.42096e-08	HPV+
JUP	2.3326e-19	-0.396922	0.864	0.923	4.95632e-15	HPV+
PCLAF	3.08345e-09	-0.397379	0.326	0.458	6.55172e-05	HPV+
CTSC	2.61257e-13	-0.397996	0.834	0.891	5.55119e-09	HPV+
SLPI	1.83643e-14	-0.403763	0.968	0.985	3.90205e-10	HPV+
H2AFZ	1.04367e-11	-0.409385	0.926	0.936	2.2176e-07	HPV+
AGR2	3.53154e-10	-0.411301	0.3	0.449	7.50381e-06	HPV+
EMP2	8.62785e-20	-0.417736	0.764	0.868	1.83324e-15	HPV+
CCNA2	2.08758e-19	-0.420093	0.065	0.253	4.43569e-15	HPV+
SULT2B1	5.44864e-13	-0.420819	0.106	0.257	1.15773e-08	HPV+
LGALS3	4.31529e-20	-0.425876	0.935	0.959	9.16914e-16	HPV+
AQP3	4.25905e-10	-0.429359	0.878	0.929	9.04962e-06	HPV+
PROM2	3.59691e-17	-0.43068	0.418	0.609	7.64271e-13	HPV+
CTNND1	5.04452e-26	-0.432187	0.848	0.926	1.07186e-21	HPV+
AURKB	6.89107e-19	-0.432415	0.079	0.271	1.46421e-14	HPV+
PARP9	1.82153e-17	-0.434846	0.647	0.771	3.87038e-13	HPV+
KLF5	6.86041e-17	-0.435504	0.852	0.909	1.4577e-12	HPV+
DLGAP5	2.21844e-17	-0.436159	0.069	0.249	4.71373e-13	HPV+
GJA1	4.00424e-10	-0.438828	0.63	0.751	8.50821e-06	HPV+
MDK	4.55267e-14	-0.445273	0.704	0.786	9.67352e-10	HPV+
LGALS7B	3.87625e-11	-0.449862	0.263	0.416	8.23625e-07	HPV+
KLK11	1.32102e-14	-0.453837	0.464	0.61	2.8069e-10	HPV+
KIF20B	2.8602e-15	-0.458257	0.157	0.337	6.07736e-11	HPV+
SPRR2D	3.77585e-10	-0.462806	0.069	0.191	8.02293e-06	HPV+
IFI44L	4.06039e-17	-0.464444	0.506	0.688	8.62751e-13	HPV+
PKP1	4.43243e-18	-0.466495	0.64	0.785	9.41804e-14	HPV+
CEP55	3.28632e-14	-0.469248	0.178	0.348	6.98277e-10	HPV+
NUCKS1	3.241e-18	-0.471453	0.755	0.847	6.88648e-14	HPV+
CYP1B1	3.33946e-13	-0.475095	0.155	0.323	7.09568e-09	HPV+
CDC20	5.77363e-12	-0.482035	0.134	0.277	1.22678e-07	HPV+
STMN1	5.28698e-07	-0.482168	0.667	0.704	0.0112338	HPV+
PTTG1	3.07712e-12	-0.485205	0.275	0.423	6.53825e-08	HPV+
DSC2	4.30703e-12	-0.486	0.633	0.75	9.15157e-08	HPV+
CCNB2	8.18568e-15	-0.488491	0.148	0.316	1.73929e-10	HPV+
SDC1	2.82124e-22	-0.488886	0.924	0.962	5.99457e-18	HPV+
DSC3	2.61645e-22	-0.489384	0.912	0.96	5.55943e-18	HPV+
DUOXA2	4.07436e-09	-0.494702	0.252	0.391	8.65719e-05	HPV+
PRC1	3.61313e-19	-0.495899	0.189	0.394	7.67718e-15	HPV+
CCNB1	6.35511e-14	-0.497271	0.139	0.298	1.35033e-09	HPV+
TMPRSS4	1.49053e-19	-0.498039	0.536	0.71	3.16708e-15	HPV+
SPINK5	1.19629e-06	-0.503183	0.035	0.109	0.0254187	HPV+
FZD6	6.42058e-21	-0.506068	0.564	0.72	1.36424e-16	HPV+
SERPINB13	3.39382e-24	-0.506791	0.903	0.975	7.21119e-20	HPV+
ATP1B1	7.83619e-19	-0.50875	0.878	0.931	1.66503e-14	HPV+
CLCA2	1.68421e-19	-0.509484	0.727	0.844	3.57861e-15	HPV+
H2AFX	4.27861e-15	-0.513681	0.307	0.479	9.0912e-11	HPV+
TUBA1C	7.05922e-07	-0.515845	0.642	0.679	0.0149994	HPV+
BIRC5	1.03107e-14	-0.515865	0.155	0.324	2.19081e-10	HPV+
SMC4	2.33455e-14	-0.521709	0.598	0.693	4.96046e-10	HPV+
CLCA4	2.8459e-13	-0.522503	0.106	0.266	6.04698e-09	HPV+
GABRP	2.87959e-21	-0.524625	0.596	0.768	6.11855e-17	HPV+
TMPRSS11E	1.45415e-08	-0.525779	0.155	0.272	0.000308978	HPV+
ADH7	1.66651e-14	-0.526525	0.266	0.444	3.54101e-10	HPV+
TCN1	1.05307e-19	-0.529951	0.157	0.37	2.23757e-15	HPV+
TPX2	1.78824e-20	-0.534199	0.122	0.332	3.79965e-16	HPV+
DSG3	9.16948e-24	-0.538703	0.919	0.976	1.94833e-19	HPV+
WARS	1.81042e-12	-0.544606	0.769	0.846	3.84678e-08	HPV+
SELENOP	9.28388e-12	-0.54745	0.111	0.254	1.97264e-07	HPV+
IVL	2.34239e-10	-0.552791	0.106	0.238	4.97712e-06	HPV+
HMGN2	6.32922e-21	-0.560745	0.815	0.883	1.34483e-16	HPV+
DSP	1.16001e-34	-0.560789	0.956	0.982	2.4648e-30	HPV+
LGALS7	2.11909e-13	-0.573381	0.418	0.571	4.50265e-09	HPV+
CDKN3	3.04676e-13	-0.575953	0.18	0.34	6.47376e-09	HPV+
CEACAM6	2.42772e-09	-0.589109	0.249	0.384	5.15843e-05	HPV+
RHOV	1.33539e-28	-0.591529	0.674	0.85	2.83743e-24	HPV+
DUOX2	3.36184e-16	-0.599352	0.416	0.601	7.14323e-12	HPV+
KPNA2	9.89491e-10	-0.604962	0.342	0.457	2.10247e-05	HPV+
CENPW	2.52053e-32	-0.612853	0.808	0.916	5.35563e-28	HPV+
NUSAP1	4.74935e-21	-0.620325	0.127	0.339	1.00914e-16	HPV+
CTHRC1	9.47806e-24	-0.637927	0.568	0.72	2.0139e-19	HPV+
CSTB	1.6122e-20	-0.646262	1	0.997	3.42561e-16	HPV+
LYPD3	1.1131e-20	-0.653976	0.529	0.707	2.3651e-16	HPV+
CXCL17	1.14193e-21	-0.658746	0.201	0.432	2.42637e-17	HPV+
CKS2	1.4543e-10	-0.667975	0.443	0.543	3.09009e-06	HPV+
UBE2S	1.26809e-10	-0.67406	0.434	0.541	2.69443e-06	HPV+
TUBA1B	7.32804e-18	-0.674465	0.797	0.847	1.55706e-13	HPV+
TXNIP	1.05567e-27	-0.690578	0.432	0.664	2.24308e-23	HPV+
NUPR1	5.88102e-26	-0.69736	0.85	0.941	1.2496e-21	HPV+
ASPM	2.44912e-23	-0.712656	0.092	0.319	5.20389e-19	HPV+
CDK1	4.90695e-17	-0.715294	0.296	0.466	1.04263e-12	HPV+
ARL6IP1	1.89353e-15	-0.717075	0.423	0.573	4.02337e-11	HPV+
ANLN	6.90612e-21	-0.734746	0.192	0.404	1.46741e-16	HPV+
MKI67	2.59011e-28	-0.737083	0.134	0.397	5.50346e-24	HPV+
KRT16	9.30171e-10	-0.738238	0.824	0.898	1.97643e-05	HPV+
HMGB2	3.48745e-24	-0.745747	0.349	0.56	7.41014e-20	HPV+
KLHDC7B	2.68828e-29	-0.75537	0.714	0.856	5.71206e-25	HPV+
CEACAM5	8.80974e-11	-0.763587	0.279	0.421	1.87189e-06	HPV+
CLEC2B	1.5292e-28	-0.775802	0.737	0.866	3.24925e-24	HPV+
SERPINB3	1.36644e-46	-0.785406	0.903	0.981	2.90341e-42	HPV+
CENPF	2.94139e-22	-0.832913	0.132	0.351	6.24987e-18	HPV+
GLTP	2.18966e-33	-0.853482	0.707	0.859	4.65258e-29	HPV+
GPX2	2.49985e-45	-0.865567	0.57	0.8	5.31167e-41	HPV+
UBE2C	1.36424e-17	-0.879679	0.143	0.331	2.89873e-13	HPV+
AKR1C2	1.31936e-26	-0.904323	0.18	0.439	2.80338e-22	HPV+
UNC5B-AS1	9.83142e-24	-0.95742	0.319	0.559	2.08898e-19	HPV+
TOP2A	1.21949e-24	-0.97051	0.141	0.372	2.59117e-20	HPV+
KRT13	1.85423e-46	-0.994387	0.815	0.946	3.93987e-42	HPV+
PI3	2.13162e-16	-0.996382	0.896	0.925	4.52926e-12	HPV+
CSTA	3.62424e-35	-1.02286	0.926	0.948	7.70078e-31	HPV+
CEACAM7	3.78111e-14	-1.02913	0.132	0.297	8.0341e-10	HPV+
SERPINB4	6.61258e-43	-1.04712	0.64	0.838	1.40504e-38	HPV+
S100A8	1.58904e-19	-1.08997	0.954	0.974	3.37638e-15	HPV+
FABP5	2.63206e-29	-1.09005	0.947	0.973	5.5926e-25	HPV+
TMEM45A	4.0681e-50	-1.14537	0.64	0.836	8.6439e-46	HPV+
SLURP2	2.85601e-68	-1.15803	0.864	0.969	6.06846e-64	HPV+
KRT1	7.96786e-28	-1.55388	0.187	0.448	1.69301e-23	HPV+
SPRR1B	6.24925e-30	-1.81682	0.515	0.7	1.32784e-25	HPV+
MMP1	3.86651e-54	2.13358	0.929	0.684	8.21557e-50	E7+
MMP10	4.41458e-50	2.09921	0.761	0.353	9.38011e-46	E7+
CAV1	3.90216e-53	1.42437	0.853	0.512	8.29132e-49	E7+
COL17A1	7.47809e-63	1.34738	0.626	0.164	1.58894e-58	E7+
BCAM	1.08938e-55	1.25966	0.748	0.308	2.31471e-51	E7+
PHLDA1	6.0987e-33	1.2451	0.828	0.515	1.29585e-28	E7+
G0S2	1.17387e-23	1.21472	0.277	0.071	2.49424e-19	E7+
F3	2.07817e-17	1.16999	0.71	0.476	4.41569e-13	E7+
LAMC2	2.00708e-20	1.04814	0.702	0.478	4.26464e-16	E7+
IGFBP7	2.17452e-41	1.00089	0.739	0.341	4.62041e-37	E7+
ADM	2.80947e-24	0.987564	0.794	0.518	5.96955e-20	E7+
IGFL1	6.63597e-28	0.960851	0.319	0.078	1.41001e-23	E7+
LAMB3	8.83194e-30	0.959919	0.958	0.868	1.87661e-25	E7+
FOS	1.98796e-24	0.957233	0.899	0.73	4.22401e-20	E7+
CXCL8	9.0284e-07	0.928405	0.256	0.142	0.0191835	E7+
TNFRSF12A	1.34118e-34	0.895802	0.815	0.499	2.84974e-30	E7+
SERPINB2	2.097e-15	0.893686	0.55	0.312	4.4557e-11	E7+
MMP13	5.94326e-15	0.86611	0.718	0.525	1.26282e-10	E7+
EFEMP1	9.47622e-42	0.863858	0.567	0.189	2.01351e-37	E7+
ZFP36L2	1.13602e-28	0.855536	0.744	0.446	2.41382e-24	E7+
DKK1	2.20578e-20	0.855283	0.416	0.174	4.68683e-16	E7+
EMP3	3.61156e-26	0.838528	0.563	0.264	7.67385e-22	E7+
FGFBP1	5.64737e-15	0.835041	0.84	0.67	1.19995e-10	E7+
MT2A	2.42319e-13	0.815138	0.983	0.953	5.14879e-09	E7+
FLNA	6.63243e-27	0.791694	0.878	0.65	1.40926e-22	E7+
COL7A1	4.93376e-27	0.78609	0.824	0.552	1.04833e-22	E7+
MMP7	9.53199e-24	0.778021	0.941	0.811	2.02536e-19	E7+
PPP1R15A	3.7461e-14	0.769714	0.765	0.61	7.95971e-10	E7+
IGFBP3	2.89256e-13	0.749065	0.95	0.865	6.14612e-09	E7+
ITGB1	3.85154e-25	0.746638	0.895	0.794	8.18376e-21	E7+
FST	6.85059e-35	0.740114	0.315	0.062	1.45561e-30	E7+
HSPA1A	4.48766e-17	0.729276	0.975	0.932	9.53538e-13	E7+
CITED4	9.56621e-17	0.718864	0.777	0.584	2.03263e-12	E7+
FOSB	1.67997e-17	0.716466	0.576	0.32	3.56959e-13	E7+
IGFBP6	2.48745e-13	0.714407	0.807	0.632	5.28533e-09	E7+
PSG5	3.93901e-31	0.708609	0.189	0.02	8.36961e-27	E7+
MT1G	2.62699e-11	0.694493	0.525	0.332	5.58183e-07	E7+
INHBA	4.48017e-10	0.691163	0.231	0.096	9.51946e-06	E7+
S100A2	5.80266e-24	0.680976	1	0.999	1.23295e-19	E7+
RND3	5.73808e-18	0.66929	0.798	0.579	1.21923e-13	E7+
BGN	7.51351e-17	0.665082	0.718	0.521	1.59647e-12	E7+
HAS3	2.37165e-16	0.659426	0.639	0.382	5.03929e-12	E7+
TINAGL1	8.05514e-24	0.656374	0.866	0.656	1.71156e-19	E7+
RHOB	5.02922e-11	0.656008	0.651	0.499	1.06861e-06	E7+
MYC	2.78873e-12	0.65501	0.618	0.45	5.9255e-08	E7+
LGALS1	3.909e-15	0.649747	0.773	0.511	8.30585e-11	E7+
BPGM	5.06265e-12	0.646408	0.538	0.342	1.07571e-07	E7+
ITGA3	1.66543e-19	0.643895	0.815	0.609	3.53871e-15	E7+
KRT17	8.72563e-20	0.640566	1	0.987	1.85402e-15	E7+
IFITM2	2.65259e-28	0.630687	0.655	0.32	5.63623e-24	E7+
PLAUR	3.01033e-18	0.606263	0.744	0.488	6.39636e-14	E7+
MT1M	3.34584e-10	0.60436	0.571	0.399	7.10924e-06	E7+
AREG	2.71239e-11	0.596184	0.424	0.233	5.76329e-07	E7+
DUSP6	4.42819e-21	0.593202	0.416	0.165	9.40903e-17	E7+
DNAJB1	2.655e-11	0.586187	0.836	0.743	5.64135e-07	E7+
HSPA6	2.10849e-08	0.577578	0.37	0.214	0.000448012	E7+
ANGPTL4	1.28583e-06	0.576742	0.609	0.464	0.0273212	E7+
APOE	1.69454e-23	0.571178	0.483	0.202	3.60056e-19	E7+
AC020916.1	1.29185e-11	0.568088	0.647	0.444	2.74493e-07	E7+
DST	1.42664e-16	0.563835	0.731	0.498	3.03132e-12	E7+
TIMP1	4.99891e-15	0.563702	0.676	0.435	1.06217e-10	E7+
ATF3	1.05161e-11	0.56354	0.458	0.27	2.23446e-07	E7+
SLC26A6	5.26809e-20	0.559021	0.609	0.326	1.11936e-15	E7+
CCN1	6.48731e-19	0.55789	0.357	0.131	1.37842e-14	E7+
ADIRF	3.64236e-17	0.555898	0.832	0.615	7.73928e-13	E7+
EGR1	2.06695e-17	0.538421	0.689	0.427	4.39186e-13	E7+
GADD45B	8.23707e-07	0.538414	0.34	0.214	0.0175021	E7+
JUN	5.31347e-09	0.526634	0.853	0.748	0.000112901	E7+
DUSP1	1.71e-09	0.523845	0.689	0.533	3.63342e-05	E7+
CKB	1.6609e-15	0.521847	0.916	0.843	3.52909e-11	E7+
ACTN1	1.69551e-16	0.516341	0.861	0.766	3.60262e-12	E7+
DDIT4	2.59147e-07	0.515298	0.866	0.78	0.00550635	E7+
S100A10	1.42199e-21	0.51485	1	0.989	3.02145e-17	E7+
MMP12	4.1264e-08	0.513055	0.37	0.213	0.000876778	E7+
TNFRSF6B	7.08585e-15	0.512092	0.483	0.246	1.5056e-10	E7+
HSPA1B	5.81437e-10	0.507677	0.857	0.74	1.23544e-05	E7+
APP	2.63426e-15	0.506183	0.899	0.79	5.59729e-11	E7+
BAIAP2L2	1.8859e-13	0.503294	0.954	0.9	4.00717e-09	E7+
CAV2	1.06167e-13	0.502993	0.878	0.796	2.25583e-09	E7+
HSP90AA1	2.81401e-17	0.500067	0.996	0.99	5.97921e-13	E7+
C12orf75	9.85258e-14	0.499642	0.655	0.463	2.09348e-09	E7+
MYO1B	5.28457e-15	0.494995	0.731	0.503	1.12287e-10	E7+
JAG2	1.01781e-24	0.492484	0.5	0.199	2.16264e-20	E7+
CTSB	2.70426e-10	0.491781	0.962	0.934	5.74602e-06	E7+
ZFP36	6.57163e-10	0.489041	0.84	0.727	1.39634e-05	E7+
PLTP	5.51385e-18	0.488245	0.605	0.353	1.17158e-13	E7+
CAVIN1	2.35206e-14	0.487475	0.786	0.6	4.99767e-10	E7+
KRT14	5.81505e-16	0.481851	0.992	0.979	1.23558e-11	E7+
GPRC5A	2.4629e-11	0.480049	0.563	0.373	5.23318e-07	E7+
CDH13	5.36142e-16	0.476775	0.508	0.28	1.13919e-11	E7+
BMP2	7.2091e-16	0.473055	0.613	0.353	1.53179e-11	E7+
FOXQ1	1.09535e-08	0.472654	0.681	0.541	0.00023274	E7+
KLF2	6.64621e-08	0.472103	0.269	0.141	0.00141219	E7+
SOCS3	2.40024e-10	0.470392	0.508	0.335	5.10003e-06	E7+
LDHB	2.29649e-10	0.469465	0.752	0.636	4.87959e-06	E7+
ECM1	1.26214e-09	0.464828	0.815	0.677	2.6818e-05	E7+
GSTO1	1.33578e-13	0.460463	0.739	0.56	2.83827e-09	E7+
PFN1	1.01231e-19	0.45766	0.962	0.951	2.15096e-15	E7+
TMEM173	3.15139e-11	0.455733	0.626	0.428	6.69608e-07	E7+
SLC20A1	2.49098e-10	0.45362	0.538	0.347	5.29283e-06	E7+
SERPINH1	1.09127e-16	0.438709	0.445	0.209	2.31874e-12	E7+
TGFBI	3.14689e-08	0.436118	0.336	0.193	0.000668651	E7+
CTSH	3.03965e-09	0.434592	0.836	0.745	6.45864e-05	E7+
SLC16A3	1.86326e-09	0.429353	0.681	0.502	3.95906e-05	E7+
PTHLH	1.4361e-07	0.42739	0.298	0.162	0.00305142	E7+
ACTB	9.89479e-22	0.426432	0.996	1	2.10245e-17	E7+
ANXA3	2.73277e-12	0.42446	0.319	0.145	5.80659e-08	E7+
UPP1	3.11911e-09	0.424301	0.782	0.659	6.62748e-05	E7+
COL12A1	4.11258e-15	0.422508	0.328	0.131	8.73842e-11	E7+
CRIP2	1.38782e-11	0.4183	0.895	0.786	2.94885e-07	E7+
CCDC85B	8.74974e-09	0.41733	0.555	0.389	0.000185914	E7+
ETS2	5.83192e-13	0.415805	0.815	0.629	1.23917e-08	E7+
FSTL1	8.52104e-13	0.41343	0.429	0.223	1.81055e-08	E7+
KLF10	7.93381e-07	0.413395	0.576	0.46	0.0168578	E7+
P3H2	2.27164e-09	0.410583	0.487	0.303	4.82679e-05	E7+
TNC	7.23075e-11	0.406859	0.277	0.123	1.53639e-06	E7+
PHLDB2	2.03889e-10	0.400562	0.374	0.196	4.33224e-06	E7+
MT1E	3.83082e-07	0.400423	0.903	0.876	0.00813972	E7+
TGM2	7.16704e-08	0.39895	0.298	0.158	0.00152285	E7+
THBS1	2.3425e-13	0.398067	0.269	0.1	4.97735e-09	E7+
LOXL4	1.9975e-30	0.395276	0.282	0.055	4.24429e-26	E7+
TMSB4X	1.32351e-17	0.389589	0.992	0.994	2.81219e-13	E7+
SLC16A1	5.73317e-09	0.388145	0.613	0.454	0.000121818	E7+
IFITM3	2.26244e-12	0.388062	0.992	0.985	4.80723e-08	E7+
CTSZ	3.20397e-11	0.38444	0.597	0.407	6.80779e-07	E7+
DCUN1D5	1.47762e-08	0.384112	0.769	0.632	0.000313964	E7+
FYB1	5.77437e-12	0.383294	0.45	0.246	1.22694e-07	E7+
MARCKSL1	2.17677e-11	0.381457	0.529	0.325	4.6252e-07	E7+
RRAS	1.08761e-07	0.373782	0.803	0.721	0.00231096	E7+
PDIA6	1.39909e-12	0.371615	0.924	0.856	2.97278e-08	E7+
TNFAIP3	8.63343e-07	0.37128	0.429	0.287	0.0183443	E7+
MSLN	1.61491e-06	0.370629	0.592	0.441	0.0343136	E7+
RAB32	7.78955e-09	0.368112	0.601	0.429	0.000165512	E7+
ARL4C	1.10564e-13	0.365086	0.345	0.153	2.34927e-09	E7+
PDPN	1.38807e-10	0.363379	0.408	0.231	2.94937e-06	E7+
TM4SF1	4.36562e-07	0.362268	0.647	0.499	0.00927607	E7+
FSCN1	5.20282e-09	0.356333	0.845	0.778	0.00011055	E7+
RPS3	1.35728e-11	0.35236	0.992	0.981	2.88395e-07	E7+
PPIB	7.59179e-10	0.351077	0.945	0.889	1.6131e-05	E7+
ETHE1	5.18178e-09	0.349893	0.819	0.692	0.000110102	E7+
CCDC3	1.03094e-08	0.348987	0.597	0.407	0.000219055	E7+
PLK3	9.82915e-15	0.34837	0.345	0.142	2.0885e-10	E7+
CRIP1	6.70785e-12	0.348016	0.987	0.932	1.42528e-07	E7+
RPS2	6.22462e-09	0.34405	0.987	0.977	0.000132261	E7+
CD320	9.53239e-12	0.340767	0.349	0.17	2.02544e-07	E7+
CD63	1.12684e-10	0.337263	0.979	0.945	2.39431e-06	E7+
PLEK2	2.17746e-07	0.337182	0.521	0.379	0.00462666	E7+
CD59	5.89509e-07	0.337018	0.945	0.934	0.0125259	E7+
TKTL1	1.39386e-07	0.329359	0.71	0.576	0.00296167	E7+
EGFR	5.3164e-07	0.328439	0.744	0.63	0.0112963	E7+
WNT10A	4.32522e-12	0.327808	0.374	0.184	9.19023e-08	E7+
ASB2	2.87946e-09	0.325356	0.445	0.269	6.11827e-05	E7+
HSPD1	6.34441e-07	0.324924	0.798	0.706	0.0134806	E7+
MET	7.97822e-07	0.321996	0.466	0.316	0.0169521	E7+
PDLIM1	6.97613e-10	0.321214	0.975	0.951	1.48229e-05	E7+
SNHG15	1.20913e-06	0.321166	0.496	0.359	0.0256917	E7+
ANXA5	1.62972e-07	0.320278	0.908	0.841	0.00346283	E7+
JUNB	9.53362e-08	0.31895	0.971	0.954	0.0020257	E7+
LOXL2	1.20587e-14	0.317702	0.227	0.07	2.56222e-10	E7+
C3	1.70638e-11	0.316404	0.282	0.12	3.62572e-07	E7+
HSP90AB1	1.47299e-07	0.314342	0.937	0.894	0.00312981	E7+
ACTG1	5.49818e-10	0.312057	0.996	0.992	1.16825e-05	E7+
COL6A2	2.27882e-08	0.310582	0.29	0.147	0.000484203	E7+
GSDME	6.08726e-12	0.310199	0.408	0.209	1.29342e-07	E7+
LY6K	1.01953e-07	0.308993	0.866	0.819	0.00216629	E7+
PSMG1	4.33918e-07	0.308682	0.651	0.522	0.00921988	E7+
FTH1	5.42697e-09	0.307865	0.996	0.99	0.000115312	E7+
PTPN14	2.98662e-08	0.298224	0.34	0.188	0.000634596	E7+
LAPTM4B	7.18885e-07	0.296078	0.731	0.595	0.0152749	E7+
OCIAD2	1.64174e-06	0.296012	0.819	0.739	0.0348836	E7+
HSPA2	1.98272e-06	0.295226	0.668	0.57	0.0421288	E7+
TPM2	2.81478e-14	0.29491	0.29	0.11	5.98085e-10	E7+
TRIB1	3.08905e-08	0.293273	0.458	0.294	0.000656362	E7+
COL18A1	4.45938e-10	0.292626	0.294	0.135	9.47528e-06	E7+
CPA4	8.34745e-09	0.292504	0.109	0.029	0.000177367	E7+
UBE2H	1.72999e-06	0.290983	0.63	0.494	0.0367588	E7+
MED24	5.94023e-08	0.287503	0.332	0.187	0.00126218	E7+
HMOX2	1.85643e-06	0.287184	0.466	0.324	0.0394455	E7+
ISYNA1	5.93454e-14	0.287079	0.366	0.161	1.26097e-09	E7+
TUSC1	2.69123e-07	0.285813	0.45	0.296	0.00571832	E7+
TMEM251	2.69737e-07	0.283981	0.538	0.37	0.00573136	E7+
RPL24	1.78108e-10	0.282756	0.975	0.962	3.78443e-06	E7+
TIMM13	1.55115e-07	0.281417	0.643	0.497	0.00329587	E7+
EIF4A1	4.98076e-07	0.281327	0.941	0.925	0.0105831	E7+
PDGFA	8.29522e-08	0.27871	0.559	0.383	0.00176257	E7+
RPL8	1.29857e-10	0.277796	0.987	0.981	2.7592e-06	E7+
ABRACL	1.05907e-06	0.276754	0.685	0.552	0.0225031	E7+
UBA6	2.1187e-06	0.275912	0.828	0.784	0.045018	E7+
CSNK1E	8.63158e-09	0.275251	0.618	0.435	0.000183404	E7+
BOLA2	1.02471e-06	0.272797	0.739	0.594	0.021773	E7+
MCL1	7.31876e-07	0.272351	0.866	0.797	0.0155509	E7+
METTL26	3.83359e-07	0.271406	0.597	0.447	0.00814562	E7+
CD47	6.82705e-07	0.271239	0.941	0.907	0.0145061	E7+
CNN2	1.12255e-06	0.27011	0.647	0.502	0.0238518	E7+
RPS7	3.47591e-09	0.268745	0.987	0.979	7.38561e-05	E7+
RASIP1	6.66395e-07	0.266756	0.723	0.59	0.0141596	E7+
SRM	5.18245e-07	0.266714	0.504	0.355	0.0110117	E7+
PLOD3	1.29058e-11	0.265399	0.294	0.125	2.74222e-07	E7+
EVA1B	2.31902e-07	0.264207	0.479	0.323	0.00492745	E7+
ANKH	1.63072e-06	0.263904	0.471	0.329	0.0346496	E7+
RPL32	8.1919e-07	0.260989	0.983	0.971	0.0174061	E7+
SERPINE1	1.32632e-08	0.260852	0.298	0.148	0.000281817	E7+
DLK2	5.4311e-22	0.259225	0.168	0.025	1.154e-17	E7+
PARD6G-AS1	4.88899e-07	0.258123	0.134	0.05	0.0103881	E7+
SFN	1.40982e-11	0.256113	1	0.996	2.99558e-07	E7+
FBLN2	3.06643e-17	0.256076	0.202	0.049	6.51555e-13	E7+
AJUBA	2.08049e-06	0.253605	0.504	0.36	0.0442062	E7+
DLL1	4.36702e-19	0.252075	0.223	0.054	9.27904e-15	E7+
RXFP1	4.27474e-12	0.251711	0.16	0.045	9.08297e-08	E7+
PRSS23	1.28093e-06	0.250831	0.328	0.193	0.0272173	E7+
SPRR1B	1.94692e-17	-1.89787	0.508	0.692	4.13682e-13	E7+
KRT1	2.01355e-15	-1.43472	0.185	0.442	4.2784e-11	E7+
SLURP2	2.88123e-40	-1.23138	0.845	0.97	6.12203e-36	E7+
S100A8	1.40611e-12	-1.14303	0.958	0.975	2.9877e-08	E7+
PI3	8.38292e-11	-1.13675	0.903	0.919	1.7812e-06	E7+
TMEM45A	3.51431e-27	-1.12313	0.655	0.835	7.46721e-23	E7+
SERPINB4	2.00259e-22	-1.09957	0.685	0.838	4.25511e-18	E7+
FABP5	4.99316e-16	-1.0382	0.958	0.973	1.06095e-11	E7+
TOP2A	5.95576e-16	-1.01695	0.139	0.389	1.26548e-11	E7+
CEACAM7	2.25434e-08	-1.00352	0.13	0.291	0.000479003	E7+
CSTA	2.38885e-20	-0.99353	0.941	0.949	5.07584e-16	E7+
UNC5B-AS1	2.24024e-12	-0.989775	0.34	0.551	4.76005e-08	E7+
KRT13	9.68915e-25	-0.936052	0.803	0.946	2.05875e-20	E7+
UBE2C	3.18983e-09	-0.876592	0.16	0.329	6.77774e-05	E7+
CENPF	2.2162e-14	-0.875453	0.13	0.365	4.70899e-10	E7+
AKR1C2	3.61387e-14	-0.856013	0.197	0.444	7.67875e-10	E7+
GPX2	4.37119e-26	-0.832117	0.588	0.813	9.28791e-22	E7+
GLTP	5.05085e-19	-0.817281	0.731	0.866	1.0732e-14	E7+
ARL6IP1	1.13533e-10	-0.811907	0.424	0.577	2.41235e-06	E7+
SERPINB3	1.1406e-26	-0.787186	0.908	0.981	2.42354e-22	E7+
CLEC2B	5.13164e-18	-0.781469	0.752	0.878	1.09037e-13	E7+
NUPR1	1.67875e-17	-0.740017	0.853	0.948	3.56701e-13	E7+
ANLN	3.51273e-11	-0.721829	0.218	0.408	7.46385e-07	E7+
HMGB2	6.869e-14	-0.720844	0.357	0.568	1.45953e-09	E7+
CEACAM5	5.32548e-07	-0.720414	0.277	0.423	0.0113156	E7+
CDK1	5.67391e-10	-0.709353	0.311	0.478	1.20559e-05	E7+
TUBA1B	2.71318e-11	-0.706694	0.798	0.843	5.76496e-07	E7+
KLHDC7B	2.48396e-14	-0.705851	0.739	0.856	5.27792e-10	E7+
UBE2S	3.52455e-07	-0.701234	0.437	0.553	0.00748896	E7+
ASPM	1.40215e-11	-0.685933	0.113	0.318	2.97928e-07	E7+
CSTB	5.7995e-12	-0.685889	1	0.997	1.23228e-07	E7+
MKI67	1.70355e-14	-0.681282	0.151	0.398	3.61969e-10	E7+
DUOX2	1.54433e-10	-0.680748	0.382	0.596	3.2814e-06	E7+
LYPD3	6.97687e-13	-0.666126	0.525	0.709	1.48245e-08	E7+
TXNIP	8.33513e-15	-0.65202	0.454	0.663	1.77105e-10	E7+
CXCL17	5.4907e-13	-0.649506	0.206	0.441	1.16666e-08	E7+
CTHRC1	8.52746e-14	-0.632553	0.58	0.722	1.81191e-09	E7+
CENPW	8.90655e-19	-0.610483	0.803	0.922	1.89246e-14	E7+
NUSAP1	5.98047e-11	-0.60093	0.134	0.33	1.27073e-06	E7+
CDC20	3.02728e-09	-0.593397	0.118	0.283	6.43237e-05	E7+
DSG3	5.95873e-16	-0.589091	0.912	0.977	1.26611e-11	E7+
DUOXA2	1.1569e-06	-0.588835	0.248	0.4	0.0245818	E7+
HMGN2	6.89958e-13	-0.588414	0.836	0.885	1.46602e-08	E7+
WARS	7.2427e-07	-0.588194	0.769	0.84	0.0153893	E7+
DSP	8.4893e-22	-0.58749	0.954	0.981	1.80381e-17	E7+
LGALS7	8.34108e-08	-0.578018	0.424	0.568	0.00177231	E7+
CDKN3	1.64447e-08	-0.577951	0.181	0.353	0.000349417	E7+
RHOV	2.90203e-15	-0.575069	0.655	0.846	6.16624e-11	E7+
SMC4	2.21313e-09	-0.57177	0.601	0.693	4.70247e-05	E7+
CLCA2	2.7078e-14	-0.570977	0.731	0.846	5.75352e-10	E7+
H2AFX	8.33872e-12	-0.570363	0.29	0.497	1.77181e-07	E7+
BIRC5	3.74694e-09	-0.557849	0.164	0.334	7.96151e-05	E7+
SDC1	4.2434e-15	-0.555247	0.912	0.963	9.01637e-11	E7+
GABRP	1.19495e-12	-0.546872	0.601	0.76	2.53902e-08	E7+
SPRR2D	4.17438e-09	-0.544064	0.042	0.196	8.86972e-05	E7+
TCN1	1.97199e-11	-0.543971	0.164	0.372	4.19009e-07	E7+
CLCA4	9.92525e-08	-0.524483	0.101	0.255	0.00210892	E7+
FZD6	2.21814e-12	-0.522857	0.588	0.724	4.7131e-08	E7+
ADH7	3.96855e-09	-0.522418	0.256	0.438	8.43237e-05	E7+
DSC2	4.07969e-08	-0.515115	0.63	0.756	0.000866853	E7+
CCNB2	9.09796e-10	-0.513829	0.139	0.319	1.93313e-05	E7+
PTTG1	9.94747e-08	-0.508288	0.286	0.434	0.00211364	E7+
DSC3	7.33875e-15	-0.505636	0.912	0.966	1.55934e-10	E7+
TMPRSS4	9.20944e-12	-0.505278	0.559	0.706	1.95682e-07	E7+
CCNB1	7.56591e-09	-0.502294	0.139	0.308	0.00016076	E7+
TPX2	5.64273e-10	-0.502116	0.143	0.327	1.19897e-05	E7+
PROM2	6.18925e-12	-0.499009	0.424	0.616	1.31509e-07	E7+
PRC1	2.23646e-11	-0.498488	0.193	0.402	4.75204e-07	E7+
NUCKS1	1.62123e-11	-0.493276	0.786	0.845	3.4448e-07	E7+
KLK11	6.92946e-10	-0.489024	0.445	0.606	1.47237e-05	E7+
CEP55	4.97565e-08	-0.486163	0.193	0.352	0.00105723	E7+
KIF20B	9.67831e-09	-0.470887	0.168	0.342	0.000205645	E7+
AURKB	5.23401e-12	-0.466721	0.076	0.277	1.11212e-07	E7+
CTNND1	5.88017e-17	-0.464754	0.857	0.925	1.24942e-12	E7+
IFI44L	2.86764e-09	-0.464031	0.534	0.683	6.09317e-05	E7+
MDK	1.51342e-10	-0.463995	0.689	0.79	3.21572e-06	E7+
CYP1B1	4.69769e-08	-0.463795	0.155	0.326	0.000998166	E7+
PKP1	1.23349e-10	-0.460328	0.664	0.784	2.62092e-06	E7+
LGALS3	3.03398e-13	-0.458819	0.941	0.961	6.4466e-09	E7+
KLF5	5.03439e-11	-0.452189	0.849	0.91	1.06971e-06	E7+
ATP1B1	9.07079e-10	-0.445913	0.87	0.931	1.92736e-05	E7+
DLGAP5	5.86453e-10	-0.444429	0.076	0.249	1.2461e-05	E7+
SERPINB13	2.90675e-11	-0.441216	0.903	0.976	6.17627e-07	E7+
AGR2	8.16825e-07	-0.439826	0.294	0.45	0.0173559	E7+
EMP2	1.26032e-11	-0.423023	0.798	0.872	2.67793e-07	E7+
AQP3	2.09703e-06	-0.422954	0.874	0.932	0.0445576	E7+
JUP	2.47212e-12	-0.42208	0.887	0.922	5.25275e-08	E7+
SULT2B1	1.53059e-07	-0.421606	0.113	0.262	0.0032522	E7+
MAL2	1.22517e-09	-0.413724	0.655	0.806	2.60323e-05	E7+
HP1BP3	2.15613e-11	-0.411008	0.651	0.78	4.58136e-07	E7+
CDKN2B	4.20287e-07	-0.408699	0.408	0.555	0.00893025	E7+
CCNA2	7.2215e-11	-0.403634	0.071	0.256	1.53442e-06	E7+
PARP9	3.60913e-09	-0.401238	0.66	0.769	7.66869e-05	E7+
TMPO	2.22088e-09	-0.400643	0.294	0.479	4.71893e-05	E7+
MUC4	2.44331e-08	-0.390242	0.853	0.916	0.000519155	E7+
APOL6	1.82508e-07	-0.388373	0.424	0.574	0.00387793	E7+
GBP5	1.47933e-06	-0.386981	0.168	0.318	0.0314328	E7+
SLPI	2.37493e-08	-0.386882	0.966	0.986	0.000504624	E7+
CENPA	1.01703e-10	-0.386544	0.042	0.22	2.16098e-06	E7+
FAM162A	1.36748e-06	-0.384932	0.807	0.865	0.0290562	E7+
C10orf99	5.17318e-09	-0.383579	0.752	0.875	0.00010992	E7+
PERP	2.77287e-09	-0.379427	0.996	0.999	5.89179e-05	E7+
EPHX3	2.18077e-09	-0.379116	0.197	0.391	4.63369e-05	E7+
UBALD2	5.11979e-07	-0.376638	0.445	0.584	0.0108785	E7+
GPSM2	8.62181e-08	-0.366479	0.214	0.379	0.00183196	E7+
CTSC	1.25517e-06	-0.358779	0.815	0.891	0.0266698	E7+
DEPDC1	1.29637e-10	-0.357548	0.042	0.217	2.75452e-06	E7+
NECTIN4	8.68373e-08	-0.357402	0.517	0.667	0.00184512	E7+
FAM111A	9.25444e-09	-0.355101	0.16	0.341	0.000196638	E7+
STAT1	1.36108e-08	-0.354411	0.681	0.787	0.000289202	E7+
KIF23	2.38616e-08	-0.34563	0.084	0.244	0.000507011	E7+
AKR1C3	9.55289e-07	-0.344088	0.126	0.265	0.020298	E7+
HERC6	6.7581e-07	-0.338293	0.345	0.51	0.0143596	E7+
ZNF750	1.08957e-08	-0.330513	0.105	0.27	0.000231512	E7+
KIF11	1.68412e-10	-0.330027	0.08	0.27	3.57842e-06	E7+
PLK1	3.14225e-09	-0.327682	0.042	0.198	6.67665e-05	E7+
TROAP	3.68171e-09	-0.325718	0.055	0.212	7.82289e-05	E7+
NOTCH3	1.56229e-06	-0.319292	0.37	0.515	0.0331955	E7+
TSPAN13	1.09175e-06	-0.318405	0.529	0.666	0.0231975	E7+
GSN	2.76781e-07	-0.31684	0.786	0.854	0.00588105	E7+
NBL1	8.71803e-07	-0.316	0.584	0.712	0.0185241	E7+
SREBF1	1.39113e-06	-0.313343	0.328	0.482	0.0295587	E7+
NEBL	5.28721e-08	-0.312887	0.181	0.347	0.00112343	E7+
RAPGEFL1	8.22322e-08	-0.311828	0.303	0.477	0.00174727	E7+
IRF9	1.38579e-06	-0.311197	0.508	0.65	0.0294452	E7+
CENPE	1.27786e-07	-0.311062	0.08	0.228	0.00271519	E7+
PBK	1.24092e-08	-0.308115	0.076	0.235	0.000263671	E7+
PGM2	1.3625e-07	-0.306	0.261	0.432	0.00289504	E7+
FAT2	2.28475e-07	-0.304896	0.256	0.438	0.00485464	E7+
WDR72	3.1328e-07	-0.302819	0.487	0.641	0.00665656	E7+
ECT2	1.80633e-06	-0.302137	0.265	0.404	0.0383808	E7+
OAS1	3.06687e-08	-0.297897	0.315	0.512	0.000651648	E7+
EIF4G2	1.03498e-07	-0.297247	0.882	0.931	0.00219912	E7+
NFE2L2	1.54573e-06	-0.296899	0.899	0.909	0.0328436	E7+
PTPN13	1.12292e-06	-0.296573	0.521	0.636	0.0238597	E7+
TRIM29	1.0683e-07	-0.294234	0.824	0.904	0.00226993	E7+
GTSE1	4.9189e-09	-0.291149	0.042	0.193	0.000104517	E7+
TPD52	2.22382e-06	-0.287952	0.584	0.694	0.0472516	E7+
FAM83D	1.91458e-06	-0.286061	0.067	0.19	0.040681	E7+
SGO2	4.70947e-09	-0.282667	0.067	0.235	0.000100067	E7+
KIF2C	1.2962e-09	-0.279629	0.029	0.185	2.75417e-05	E7+
ATP5IF1	2.28479e-06	-0.276287	0.744	0.812	0.0485472	E7+
CDKN2C	6.5532e-09	-0.272893	0.092	0.262	0.000139242	E7+
CDCA8	2.81604e-09	-0.270214	0.042	0.198	5.98353e-05	E7+
MAPK10	1.52229e-06	-0.26972	0.118	0.259	0.0323457	E7+
MIS18BP1	9.96547e-07	-0.268342	0.256	0.416	0.0211746	E7+
BAALC	6.51759e-08	-0.264559	0.059	0.205	0.00138486	E7+
CALM1	2.0483e-06	-0.262533	0.975	0.975	0.0435224	E7+
DYNLL1	4.95932e-08	-0.262258	0.971	0.981	0.00105376	E7+
SRP9	1.6689e-06	-0.261436	0.79	0.846	0.0354609	E7+
LINC01133	4.54427e-07	-0.259607	0.563	0.721	0.00965567	E7+
AURKA	1.39e-07	-0.257139	0.055	0.191	0.00295346	E7+
EZH2	9.32794e-07	-0.252193	0.122	0.267	0.01982	E7+
COL17A1	2.93944e-07	1.94917	0.565	0.157	0.00624571	E6+
PPP1R15A	1.39794e-08	1.70701	1	0.572	0.000297035	E6+
BCAM	1.33683e-08	1.4091	0.826	0.331	0.00028405	E6+
CAV1	7.97547e-07	1.39777	0.87	0.482	0.0169463	E6+
RND3	1.65316e-06	1.0818	0.87	0.59	0.0351263	E6+
PSG5	8.34689e-09	0.602875	0.304	0.018	0.000177355	E6+
GPX2	2.02758e-06	-1.36719	0.522	0.849	0.043082	E6+
