## Supplementary Table S5 for "Identification of HPV oncogene and host cell differentiation associated cellular heterogeneity in cervical cancer via single-cell transcriptomic analysis"

### Sheet: Sheet1
Differentially expressed genes between HPV+ and HPV- cells in epithelial clusters
gene	p_val	avg_log2FC	pct.1	pct.2	p_val_adj	cluster
BAIAP2L2	1.72957e-35	0.55719	0.878	0.684	3.67499e-31	Epi_1
IGFBP3	1.76995e-08	0.34561	0.82	0.736	0.00037608	Epi_1
PHLDA1	4.332e-11	0.290255	0.403	0.267	9.20463e-07	Epi_1
DEFB1	1.4051e-07	-0.256535	0.912	0.894	0.00298555	Epi_1
KRT14	6.2217e-07	-0.299703	0.98	0.975	0.0132199	Epi_1
CTSC	6.29437e-07	-0.310796	0.9	0.897	0.0133743	Epi_1
GJA1	6.86226e-07	-0.4036	0.702	0.721	0.0145809	Epi_1
KRT16	1.5231e-06	-0.536132	0.871	0.858	0.0323629	Epi_1
PI3	5.80205e-13	-0.671781	0.901	0.91	1.23282e-08	Epi_1
BAIAP2L2	2.99776e-37	0.539284	0.915	0.786	6.36965e-33	Epi_2
MT1G	1.08099e-07	0.452458	0.433	0.319	0.00229689	Epi_2
IGFBP3	1.56661e-11	0.335916	0.915	0.838	3.32873e-07	Epi_2
VMP1	1.83499e-14	0.263477	0.971	0.889	3.89898e-10	Epi_2
MALAT1	1.314e-11	0.261387	1	0.994	2.79199e-07	Epi_2
PHLDA1	7.65587e-08	0.254092	0.499	0.385	0.00162672	Epi_2
FOXQ1	1.17329e-13	0.25249	0.618	0.447	2.49301e-09	Epi_2
MYBL2	3.84115e-07	-0.251084	0.33	0.404	0.00816168	Epi_2
RRM2	1.21149e-06	-0.346209	0.479	0.538	0.0257418	Epi_2
BAIAP2L2	1.65066e-34	1.01598	0.876	0.52	3.50731e-30	Epi_3
MT1G	1.21662e-06	0.940837	0.404	0.258	0.0258507	Epi_3
MIR205HG	1.06701e-14	0.612233	0.97	0.827	2.26718e-10	Epi_3
MT1E	1.4787e-07	0.574815	0.757	0.633	0.00314195	Epi_3
MT2A	1.89705e-11	0.507697	0.959	0.841	4.03085e-07	Epi_3
CRIP1	7.60061e-09	0.40647	0.891	0.734	0.000161498	Epi_3
MDK	1.45924e-07	0.401027	0.566	0.391	0.00310059	Epi_3
NME2	2.03938e-10	0.392283	0.809	0.63	4.33328e-06	Epi_3
KRT8	6.59176e-09	0.365363	0.524	0.33	0.000140062	Epi_3
AC100801.1	1.00022e-09	0.362619	0.633	0.413	2.12526e-05	Epi_3
ID1	2.45829e-07	0.357287	0.959	0.91	0.00522338	Epi_3
PTMA	3.56326e-12	0.354048	0.985	0.968	7.57121e-08	Epi_3
CP	1.74449e-09	0.333355	0.371	0.194	3.70668e-05	Epi_3
MT-ND1	8.54014e-10	0.328853	1	0.971	1.81461e-05	Epi_3
IFITM2	1.25745e-11	0.318715	0.382	0.184	2.67183e-07	Epi_3
MT-CO2	6.34227e-11	0.318591	1	0.991	1.34761e-06	Epi_3
TAPBP	1.04533e-07	0.317855	0.753	0.573	0.00222112	Epi_3
MT-CYB	2.96736e-08	0.31524	1	0.987	0.000630504	Epi_3
KRT19	1.17631e-07	0.311948	0.996	0.954	0.00249942	Epi_3
EIF3A	1.54198e-08	0.309752	0.558	0.367	0.000327639	Epi_3
PHF14	1.0274e-10	0.305373	0.442	0.241	2.18303e-06	Epi_3
RPS2	1.97708e-06	0.304596	0.948	0.888	0.042009	Epi_3
RPL17	2.72895e-08	0.302386	0.963	0.894	0.000579846	Epi_3
TFPI	1.92753e-06	0.301034	0.36	0.221	0.0409561	Epi_3
SERPINB6	1.06257e-07	0.297943	0.914	0.739	0.00225775	Epi_3
NUCKS1	7.44235e-07	0.295673	0.655	0.497	0.0158135	Epi_3
RPL22	1.47283e-07	0.295512	0.921	0.784	0.00312947	Epi_3
RPS23	1.08884e-06	0.293547	0.891	0.782	0.0231358	Epi_3
HMGN2	1.00209e-06	0.28765	0.693	0.542	0.0212924	Epi_3
WFDC2	5.69332e-08	0.285374	0.663	0.441	0.00120972	Epi_3
RPL26	3.44687e-07	0.284538	0.97	0.913	0.0073239	Epi_3
MT-CO3	2.37376e-08	0.283176	1	0.997	0.000504376	Epi_3
CSRP2	2.74961e-07	0.28304	0.637	0.448	0.00584237	Epi_3
CBX3	1.93703e-07	0.282593	0.779	0.618	0.00411581	Epi_3
FOXC1	2.43294e-07	0.281006	0.337	0.191	0.00516951	Epi_3
HMGN1	1.51503e-07	0.28009	0.884	0.762	0.00321913	Epi_3
RAN	2.20709e-07	0.279347	0.816	0.656	0.00468963	Epi_3
ARL6IP4	5.72986e-07	0.276238	0.697	0.502	0.0121748	Epi_3
FAR1	2.6962e-09	0.271982	0.521	0.317	5.72888e-05	Epi_3
RPS8	6.26009e-07	0.271807	0.948	0.927	0.0133014	Epi_3
TMEM123	7.48717e-08	0.271444	0.861	0.685	0.00159087	Epi_3
YBX1	3.9087e-07	0.270867	0.854	0.729	0.0083052	Epi_3
PDLIM1	5.63963e-09	0.270096	0.921	0.807	0.000119831	Epi_3
NFIA	1.46203e-08	0.269365	0.341	0.181	0.000310652	Epi_3
ATP5MPL	3.98847e-07	0.269214	0.854	0.722	0.00847469	Epi_3
RPS3	5.82612e-07	0.266965	0.966	0.916	0.0123793	Epi_3
MT-ND3	4.22046e-07	0.264969	1	0.986	0.00896764	Epi_3
NDUFB2	5.85632e-07	0.264737	0.67	0.471	0.0124435	Epi_3
NDUFA4	7.66334e-07	0.2642	0.828	0.692	0.0162831	Epi_3
RPS6	1.04955e-07	0.263969	0.97	0.929	0.00223007	Epi_3
EEF1D	1.17902e-06	0.263768	0.828	0.664	0.0250519	Epi_3
RPS3A	2.24668e-06	0.262692	0.966	0.87	0.0477375	Epi_3
XPO1	2.49191e-09	0.257072	0.464	0.268	5.29481e-05	Epi_3
S100A6	7.09474e-07	0.256141	0.996	0.961	0.0150749	Epi_3
SUMO3	8.96564e-07	0.255081	0.599	0.414	0.0190502	Epi_3
ARL4D	7.72187e-08	0.254461	0.502	0.316	0.00164074	Epi_3
ID3	2.9939e-07	0.25023	0.419	0.247	0.00636143	Epi_3
NDRG1	1.53766e-07	-0.341859	1	0.994	0.00326722	Epi_3
PERP	1.69767e-08	-0.398078	1	0.995	0.000360722	Epi_3
JUP	1.13468e-07	-0.407038	0.921	0.914	0.00241097	Epi_3
CDKN1A	2.01349e-07	-0.451055	0.824	0.835	0.00427825	Epi_3
ERO1A	2.34076e-09	-0.587127	0.996	0.995	4.97364e-05	Epi_3
KRT17	1.03466e-08	-0.65756	0.993	0.985	0.000219845	Epi_3
CSTB	4.77734e-15	-0.675098	1	0.998	1.01509e-10	Epi_3
MXD1	1.12819e-12	-0.719113	0.82	0.873	2.39717e-08	Epi_3
PRDM1	4.10629e-08	-0.809282	0.281	0.431	0.000872504	Epi_3
RHCG	5.50698e-09	-0.878354	0.749	0.786	0.000117012	Epi_3
KRT6B	2.88549e-07	-0.879274	0.599	0.676	0.00613108	Epi_3
ANXA1	4.09094e-10	-0.885116	0.959	0.958	8.69243e-06	Epi_3
PI3	1.03809e-09	-0.891664	0.906	0.91	2.20573e-05	Epi_3
IL1RN	3.04571e-09	-0.920729	0.588	0.671	6.47153e-05	Epi_3
BMP2	3.20721e-09	-1.02629	0.622	0.677	6.81467e-05	Epi_3
IL36G	1.90408e-11	-1.4665	0.255	0.431	4.04579e-07	Epi_3
BAIAP2L2	3.87776e-24	0.692616	0.888	0.646	8.23947e-20	Epi_4
ID3	5.48281e-08	0.324381	0.697	0.524	0.00116499	Epi_4
PA2G4	1.90724e-07	0.260974	0.643	0.472	0.00405251	Epi_4
SPRR1B	1.84096e-08	-0.493031	0.939	0.954	0.000391167	Epi_4
PI3	1.69524e-09	-0.625148	0.986	0.982	3.60204e-05	Epi_4
BAIAP2L2	5.25353e-33	0.775584	0.947	0.804	1.11627e-28	Epi_5
MIR205HG	1.07903e-10	0.457816	0.998	0.982	2.29272e-06	Epi_5
CFD	3.59261e-09	0.418345	0.734	0.552	7.63357e-05	Epi_5
COL7A1	8.17912e-11	0.360771	0.79	0.621	1.7379e-06	Epi_5
CAV1	4.71809e-09	0.358263	0.843	0.745	0.00010025	Epi_5
ID1	1.18901e-10	0.351965	0.988	0.963	2.5264e-06	Epi_5
IFI6	1.13808e-06	0.341992	0.91	0.817	0.0241819	Epi_5
COL17A1	2.16267e-08	0.331739	0.64	0.47	0.000459524	Epi_5
TIMP3	6.13398e-08	0.310459	0.37	0.221	0.00130335	Epi_5
SLC26A6	6.75988e-08	0.302792	0.587	0.422	0.00143634	Epi_5
BCAM	1.65325e-09	0.299128	0.746	0.566	3.51283e-05	Epi_5
SYNE2	3.07732e-08	0.289422	0.864	0.777	0.000653869	Epi_5
MEF2A	7.2492e-10	0.286677	0.467	0.282	1.54031e-05	Epi_5
CALML3	2.33611e-06	0.275187	0.804	0.684	0.0496377	Epi_5
SLURP2	2.30716e-07	-0.551877	0.864	0.882	0.00490225	Epi_5
COL7A1	2.2413e-08	0.337347	0.457	0.214	0.000476231	Epi_6
CMTR2	2.15089e-08	0.336152	0.286	0.104	0.000457022	Epi_6
POLR2J3	7.49595e-07	0.311993	0.764	0.48	0.0159274	Epi_6
SLC15A2	6.1344e-09	0.306934	0.221	0.064	0.000130344	Epi_6
NDUFB5	1.1567e-06	0.297293	0.75	0.518	0.0245776	Epi_6
NUFIP2	1.28799e-06	0.275894	0.657	0.371	0.0273673	Epi_6
FBXO9	7.45525e-07	0.27459	0.45	0.23	0.0158409	Epi_6
ACYP1	4.58459e-08	0.270679	0.421	0.195	0.000974135	Epi_6
SOX4	2.09909e-08	0.269128	0.736	0.439	0.000446014	Epi_6
TCF4	3.54846e-07	0.265681	0.507	0.253	0.00753977	Epi_6
DNAJB14	1.08975e-06	0.264655	0.464	0.241	0.023155	Epi_6
SETX	1.06961e-06	0.250418	0.443	0.232	0.022727	Epi_6
TUBB	9.66478e-07	0.79901	0.87	0.412	0.0205357	Epi_7
WFDC2	7.22007e-07	0.781843	0.696	0.236	0.0153412	Epi_7
GMNN	4.39104e-07	0.577755	0.609	0.159	0.00933009	Epi_7
FBLN1	1.95075e-07	0.572239	0.739	0.216	0.00414496	Epi_7
CACYBP	3.3458e-07	0.552032	0.696	0.206	0.00710915	Epi_7
DCLRE1C	1.60227e-06	0.510977	0.478	0.111	0.0340451	Epi_7
ZCRB1	1.934e-06	0.487105	0.522	0.132	0.0410936	Epi_7
TMEM126B	1.65176e-07	0.468328	0.826	0.25	0.00350967	Epi_7
PURA	1.30466e-06	0.456432	0.739	0.213	0.0277214	Epi_7
SMC2	1.22605e-06	0.43893	0.565	0.142	0.0260511	Epi_7
DYNLL2	4.72101e-07	0.409993	0.609	0.162	0.0100312	Epi_7
FAM217B	1.93623e-06	0.374752	0.478	0.115	0.0411411	Epi_7
HLTF	6.07314e-08	0.371564	0.522	0.108	0.00129042	Epi_7
TTLL5	8.624e-07	0.368513	0.478	0.108	0.0183243	Epi_7
SART1	1.35036e-09	0.36433	0.522	0.084	2.86926e-05	Epi_7
CAMK2G	5.58115e-08	0.358937	0.435	0.074	0.00118588	Epi_7
HEXD	6.01118e-07	0.3558	0.304	0.044	0.0127726	Epi_7
INF2	1.34059e-06	0.351226	0.652	0.176	0.0284849	Epi_7
THAP6	3.85725e-10	0.32266	0.435	0.054	8.19589e-06	Epi_7
YTHDC2	8.26601e-07	0.318835	0.391	0.071	0.0175636	Epi_7
BPHL	1.90052e-06	0.315626	0.304	0.047	0.0403822	Epi_7
VPS26C	2.04158e-07	0.306668	0.391	0.064	0.00433794	Epi_7
FLOT2	1.66275e-06	0.304518	0.348	0.061	0.0353301	Epi_7
KANSL2	1.80176e-06	0.304499	0.391	0.074	0.0382838	Epi_7
UBXN2B	4.60479e-07	0.293947	0.261	0.03	0.00978425	Epi_7
NECAB3	6.00987e-07	0.276457	0.261	0.03	0.0127698	Epi_7
PPRC1	3.70112e-07	0.262633	0.304	0.041	0.00786415	Epi_7
ANKRD65	8.91953e-07	0.259646	0.435	0.084	0.0189522	Epi_7
TCTN1	1.6383e-06	0.259114	0.261	0.034	0.0348106	Epi_7
TDRD3	4.92296e-07	0.255277	0.261	0.03	0.0104603	Epi_7
LAMTOR4	5.84374e-10	1.47666	1	0.045	1.24168e-05	Epi_9
EIF4E2	2.02578e-08	1.33112	1	0.06	0.000430438	Epi_9
DOC2B	1.7391e-06	1.22741	0.75	0.045	0.0369523	Epi_9
SARNP	1.34296e-06	1.19892	0.75	0.045	0.0285353	Epi_9
NDUFB10	1.91777e-06	1.1883	1	0.09	0.0407488	Epi_9
POLK	7.22483e-09	1.10484	0.5	0	0.000153513	Epi_9
GNL2	8.01593e-17	1.10423	1	0	1.70322e-12	Epi_9
SLC38A1	4.65387e-07	1.08656	0.75	0.045	0.00988854	Epi_9
ZBTB44	1.55657e-08	1.08278	1	0.06	0.000330741	Epi_9
PRKDC	7.94662e-07	1.04572	0.75	0.045	0.016885	Epi_9
ITGB3BP	1.72236e-09	1.02078	0.75	0.015	3.65966e-05	Epi_9
DYM	8.40053e-13	1.00137	0.75	0	1.78494e-08	Epi_9
RSL24D1	7.94662e-07	0.942041	0.75	0.045	0.016885	Epi_9
GIGYF2	6.775e-08	0.927499	0.75	0.03	0.00143955	Epi_9
TAF4	5.32379e-10	0.924056	0.75	0.015	1.1312e-05	Epi_9
AC105429.1	7.90388e-10	0.918324	0.75	0.015	1.67942e-05	Epi_9
CHCHD5	1.34296e-06	0.880004	0.75	0.045	0.0285353	Epi_9
SMC2	1.72236e-09	0.871398	0.75	0.015	3.65966e-05	Epi_9
CSNK1G3	1.72236e-09	0.862042	0.75	0.015	3.65966e-05	Epi_9
MYD88	7.22483e-09	0.845829	0.5	0	0.000153513	Epi_9
NSL1	2.24628e-06	0.84567	0.75	0.045	0.047729	Epi_9
KNOP1	1.2598e-07	0.839882	0.75	0.03	0.00267682	Epi_9
MFSD10	7.22483e-09	0.819627	0.5	0	0.000153513	Epi_9
BLOC1S5	7.22483e-09	0.819627	0.5	0	0.000153513	Epi_9
BX284668.5	7.22483e-09	0.797717	0.5	0	0.000153513	Epi_9
COA4	7.22483e-09	0.796959	0.5	0	0.000153513	Epi_9
QSER1	7.22483e-09	0.744195	0.5	0	0.000153513	Epi_9
TFCP2	7.22483e-09	0.721898	0.5	0	0.000153513	Epi_9
DOCK7	7.22483e-09	0.697627	0.5	0	0.000153513	Epi_9
PPIL1	3.59903e-08	0.689685	0.75	0.03	0.000764721	Epi_9
EXT1	3.59903e-08	0.689685	0.75	0.03	0.000764721	Epi_9
CYB5B	1.34296e-06	0.663441	0.75	0.045	0.0285353	Epi_9
MRPL22	1.34296e-06	0.655118	0.75	0.045	0.0285353	Epi_9
NUP210	7.22483e-09	0.616205	0.5	0	0.000153513	Epi_9
CARMIL1	7.22483e-09	0.616205	0.5	0	0.000153513	Epi_9
SOX6	7.22483e-09	0.616205	0.5	0	0.000153513	Epi_9
C16orf74	7.22483e-09	0.616205	0.5	0	0.000153513	Epi_9
MRPL12	1.7391e-06	0.586849	0.75	0.045	0.0369523	Epi_9
RBM45	7.22483e-09	0.585434	0.5	0	0.000153513	Epi_9
STEAP2	7.22483e-09	0.585434	0.5	0	0.000153513	Epi_9
MGST3	1.71001e-07	0.571198	0.75	0.03	0.00363343	Epi_9
CYP4X1	7.22483e-09	0.497222	0.5	0	0.000153513	Epi_9
KCNS3	7.22483e-09	0.497222	0.5	0	0.000153513	Epi_9
ITM2C	7.22483e-09	0.497222	0.5	0	0.000153513	Epi_9
OGG1	7.22483e-09	0.497222	0.5	0	0.000153513	Epi_9
PDIA5	7.22483e-09	0.497222	0.5	0	0.000153513	Epi_9
MAP9	7.22483e-09	0.497222	0.5	0	0.000153513	Epi_9
BRF2	7.22483e-09	0.497222	0.5	0	0.000153513	Epi_9
DPH7	7.22483e-09	0.497222	0.5	0	0.000153513	Epi_9
C11orf53	7.22483e-09	0.497222	0.5	0	0.000153513	Epi_9
ADORA2B	7.22483e-09	0.497222	0.5	0	0.000153513	Epi_9
PODNL1	7.22483e-09	0.497222	0.5	0	0.000153513	Epi_9
SOX18	7.22483e-09	0.497222	0.5	0	0.000153513	Epi_9
HLA-DPB1	7.22483e-09	0.469772	0.5	0	0.000153513	Epi_9
GPRC5D-AS1	7.22483e-09	0.469772	0.5	0	0.000153513	Epi_9
ICAM5	7.22483e-09	0.469772	0.5	0	0.000153513	Epi_9
