## Supplementary Table S6 for "Identification of HPV oncogene and host cell differentiation associated cellular heterogeneity in cervical cancer via single-cell transcriptomic analysis"

### Sheet: Sheet1
Differentially expressed genes between E7+ and E7- cells in Epi_5
gene	p_val	avg_log2FC	pct.1	pct.2	p_val_adj
BAIAP2L2	4.04866e-28	0.726973	0.96	0.819	8.6026e-24
APOL1	1.17816e-07	0.386115	0.91	0.852	0.00250335
CFD	2.33761e-08	0.383757	0.748	0.571	0.000496696
MIR205HG	1.01354e-07	0.377372	0.997	0.984	0.00215356
ID1	1.45712e-09	0.346953	0.988	0.966	3.09609e-05
SYNE2	1.29481e-07	0.300178	0.876	0.784	0.0027512
COL7A1	2.29592e-07	0.296624	0.789	0.644	0.00487838
BCAM	9.15567e-07	0.287304	0.742	0.591	0.019454
TTC14	2.44154e-11	0.287118	0.497	0.278	5.18778e-07
