## Supplementary Table S7 for "Identification of HPV oncogene and host cell differentiation associated cellular heterogeneity in cervical cancer via single-cell transcriptomic analysis"

### Sheet: Sheet1
Differentially expressed genes between E6+ and E6- cells in Epi_5
gene	p_val	avg_log2FC	pct.1	pct.2	p_val_adj
BAIAP2L2	2.10867e-13	0.815795	0.981	0.845	4.4805e-09
ID1	3.64406e-07	0.450355	0.991	0.97	0.0077429
AJUBA	1.69649e-06	0.389517	0.626	0.393	0.036047
RDX	1.43444e-06	0.386024	0.72	0.496	0.0304789
KCND3	1.69835e-06	0.284751	0.364	0.173	0.0360866
